# Suspicions of two bridgehead invasions of *Xylella fastidiosa* subsp. *multiplex* in France

**DOI:** 10.1101/2022.02.11.480026

**Authors:** Enora Dupas, Karine Durand, Adrien Rieux, Martial Briand, Olivier Pruvost, Amandine Cunty, Nicolas Denancé, Cécile Donnadieu, Bruno Legendre, Céline Lopez-Roques, Sophie Cesbron, Virginie Ravigné, Marie-Agnès Jacques

**Affiliations:** Univ Angers, Institut Agro, INRAE, IRHS, SFR QUASAV, F-49000 Angers, France; French Agency for Food, Environmental and Occupational Health & Safety, Plant Health Laboratory, Angers, France; CIRAD, UMR PVBMT, F-97410, Saint Pierre, La Réunion, France; INRAE, US 1426, GeT-PlaGe, Genotoul, Castanet-Tolosan, France; CIRAD, UMR PHIM, F-34398 Montpellier, France

## Abstract

Of American origin, a wide diversity of *Xylella fastidiosa* strains belonging to different subspecies have been reported in Europe since 2013 and its discovery in Italian olive groves. Strains from the subspecies *multiplex* (ST6 and ST7) were first identified in France in 2015 in urban and natural areas. To trace back the most probable scenario of introduction in France, the molecular evolution rate of this subspecies was estimated at 3.2165 × 10^-7^ substitutions per site per year, based on heterochronous genome sequences collected worldwide. This rate allowed the dating of the divergence between French and American strains in 1987 for ST6 and in 1971 for ST7. The development of a new VNTR-13 scheme allowed tracing the spread of the bacterium in France, hypothesizing an American origin. Our results suggest that both sequence types were initially introduced and spread in Provence-Alpes-Côte d’Azur (PACA); then they were introduced in Corsica in two waves from the PACA bridgehead populations.
