## Supplementary material for "Suspicions of two bridgehead invasions of *Xylella fastidiosa* subsp. *multiplex* in France": Sup table: Supplementary Data 1.xlsx

### Sheet: Sup data 1
CFBP strain code	Other	ST	Host plant	Place of	Year of	Contig	sequencing method	N50	L50	Accession	Reference
	strain code			isolation	isolation	number
	RAAR14_plum327	26	Prunus domestica	Brazil (Veranopolis)	2010	192	Illumina HiSeq 4000	96594	8	VDDF00000000	Landa et al., 2020
CFBP 13552	JCS6	7	Polygala myrtifolia	France (Corse)	2016	136	Illumina Hiseq X	97172	8	JAJKBE000000000	This study
CFBP 13584	LSV 47.06	7	Polygala myrtifolia	France (Corse)	2015	134	Illumina Hiseq X	97172	8	JAJKBD000000000	This study
CFBP 13585	LSV 47.08	7	Polygala myrtifolia	France (Corse)	2015	142	Illumina Hiseq X	97164	8	JAJKBC000000000	This study
CFBP 13586	LSV 47.10	6	Lavandula X allardii	France (Corse)	2015	275	Illumina Hiseq X	96039	9	JAJKBB000000000	This study
CFBP 13588	LSV 47.22	7	Polygala myrtifolia	France (Corse)	2015	139	Illumina Hiseq X	97172	8	JAJKAZ000000000	This study
CFBP 13591	LSV 48.34	6	Polygala myrtifolia	France (Corse)	2016	273	Illumina Hiseq X	96039	9	JAJKAW000000000	This study
CFBP 13592	LSV 48.35	7	Prunus dulcis	France (Corse)	2016	157	Illumina Hiseq X	96972	8	JAJKAV000000000	This study
CFBP 13621	LSV 47.16	7	Polygala myrtifolia	France (Corse)	2015	142	Illumina Hiseq X	96972	8	JAJKAS000000000	This study
CFBP 13622	LSV 47.17	6	Polygala myrtifolia	France (Corse)	2015	292	Illumina Hiseq X	93226	9	JAJKAR000000000	This study
CFBP 13623	LSV 47.14	6	Lavandulla angustifolia	France (Corse)	2015	277	Illumina Hiseq X	93663	9	JAJKAQ000000000	This study
CFBP 13624	LSV 47.18	7	Polygala myrtifolia	France (Corse)	2015	138	Illumina Hiseq X	119392	7	JAJKAP000000000	This study
CFBP 13625	LSV 47.19	7	Polygala myrtifolia	France (Corse)	2015	125	Illumina Hiseq X	97172	8	JAJKAO000000000	This study
CFBP 13626	LSV 47.60	6	Helichrysum italicum	France (Corse)	2016	272	Illumina Hiseq X	93671	9	JAJKAN000000000	This study
CFBP 13627	LSV 47.61	6	Calicotome villosa	France (Corse)	2016	269	Illumina Hiseq X	118458	8	JAJKAM000000000	This study
CFBP 13628	LSV 48.29	6	Lavandula sp.	France (Corse)	2016	264	Illumina Hiseq X	96961	9	JAJKAL000000000	This study
CFBP 13629	LSV 48.30	6	Polygala myrtifolia	France (Corse)	2016	268	Illumina Hiseq X	96033	8	JAJKAK000000000	This study
CFBP 13630	LSV 48.31	6	Cistus monspeliensis	France (Corse)	2016	259	Illumina Hiseq X	109545	8	JAJKAJ000000000	This study
CFBP 13631	LSV 48.32	7	Cistus monspeliensis	France (Corse)	2016	145	Illumina Hiseq X	97172	8	JAJKAI000000000	This study
CFBP 13632	LSV 48.33	6	Lavandula stoechas	France (Corse)	2016	245	Illumina Hiseq X	109551	8	JAJKAH000000000	This study
CFBP 13633	LSV 48.36	6	Rosa canina	France (Corse)	2016	264	Illumina Hiseq X	96039	8	JAJKAG000000000	This study
CFBP 13635	LSV 48.38	7	Cistus creticus	France (Corse)	2016	117	Illumina Hiseq X	97172	8	JAJKAE000000000	This study
CFBP 13689	LSV 50.38	7	Prunus dulcis	France (Corse)	2018	129	Illumina Hiseq X	97172	8	JAJJZS000000000	This study
CFBP 13741		6	Polygala myrtifolia	France (Corse)	2017	251	Illumina Hiseq X	109591	8	JAJJZM000000000	This study
CFBP 13742		6	Polygala myrtifolia	France (Corse)	2017	263	Illumina Hiseq X	118458	8	JAJJZL000000000	This study
CFBP 13743		7	Helichrysum italicum	France (Corse)	2017	132	Illumina Hiseq X	97582	8	JAJJZK000000000	This study
CFBP 13745	LSV 47.07	6	Polygala myrtifolia	France (Corse)	2015	272	Illumina Hiseq X	96961	9	JAJJZJ000000000	This study
CFBP 8416	LSV 46.77	7	Polygala myrtifolia	France (Corse)	2015	128	Illumina MiSeq	113891	6	LUYC00000000	Denancé et al., 2017
CFBP 8417	LSV 46.78	6	Spartium junceum	France (Corse)	2015	256	Illumina MiSeq	118419	8	LUYB00000000	Denancé et al., 2017
CFBP 8418	LSV 46.79	6	Spartium junceum	France (Corse)	2015	271	Illumina MiSeq	96035	9	LUYA00000000	Denancé et al., 2017
CFBP 8431	LSV 47.13	6	Prunus cerasifera	France (Corse)	2015	2	PacBio RS II	1987931	1	JAJKGP000000000	This study
CFBP 8433	LSV 47.20	7	Cistus monspeliensis	France (Corse)	2015	1	PacBio RS II	2496778	1	CP087992	This study
CFBP 8434	LSV 47.21	7	Pelargonium sp.	France (Corse)	2015	2	PacBio RS II	1939023	1	JAJKGQ000000000	This study
CFBP 8435	LSV 47.23	6	Coronilla valentina	France (Corse)	2015	3	PacBio RS II	2672324	1	JAJKGR000000000	This study
CFBP 13587	LSV 49.43	6	Prunus cerasus	France (PACA)	2017	278	Illumina Hiseq X	96969	9	JAJKBA000000000	This study
CFBP 13589	LSV 47.32	7	Spartium junceum	France (PACA)	2016	149	Illumina Hiseq X	98320	8	JAJKAY000000000	This study
CFBP 13590	LSV 49.27	7	Coronilla glauca	France (PACA)	2017	186	Illumina Hiseq X	97172	8	JAJKAX000000000	This study
CFBP 13598	LSV 49.25	7	Acacia dealbata	France (PACA)	2017	159	Illumina Hiseq X	97172	8	JAJKAU000000000	This study
CFBP 13620	LSV 47.12	6	Polygala myrtifolia	France (PACA)	2015	295	Illumina Hiseq X	96961	9	JAJKAT000000000	This study
CFBP 13634	LSV 48.37	7	Westrigia fruticosa	France (PACA)	2017	121	Illumina Hiseq X	98560	8	JAJKAF000000000	This study
CFBP 13636	LSV 49.26	7	Coronilla glauca	France (PACA)	2017	154	Illumina Hiseq X	97178	8	JAJKAD000000000	This study
CFBP 13637	LSV 49.36	7	Polygala myrtifolia	France (PACA)	2017	144	Illumina Hiseq X	97178	8	JAJKAC000000000	This study
CFBP 13638	LSV 49.37	6	Euryops chrysanthemoïdes	France (PACA)	2017	278	Illumina Hiseq X	96039	9	JAJKAB000000000	This study
CFBP 13639	LSV 49.47	6	Prunus avium	France (PACA)	2018	532	Illumina Hiseq X	78416	10	JAJKAA000000000	This study
CFBP 13687	LSV 49.35	7	Medicago sativa	France (PACA)	2017	140	Illumina Hiseq X	97172	8	JAJJZU000000000	This study
CFBP 13688	LSV 50.26	7	Convolvulus cneorum	France (PACA)	2018	132	Illumina Hiseq X	97178	8	JAJJZT000000000	This study
CFBP 13691	LSV 50.02	7	Polygala myrtifolia	France (PACA)	2018	167	Illumina Hiseq X	93300	9	JAJJZR000000000	This study
CFBP 13692	LSV 50.27	7	Convolvulus cneorum	France (PACA)	2018	137	Illumina Hiseq X	97150	8	JAJJZQ000000000	This study
CFBP 13693	LSV 49.64	7	Polygala myrtifolia	France (PACA)	2018	133	Illumina Hiseq X	97166	8	JAJJZP000000000	This study
CFBP 13694	LSV 50.25	7	Euryops chrysanthemoïdes	France (PACA)	2018	149	Illumina Hiseq X	93413	9	JAJJZO000000000	This study
CFBP 13695	LSV 50.37	7	Helichrysum italicum	France (PACA)	2018	137	Illumina Hiseq X	96972	8	JAJJZN000000000	This study
CFBP 8430	LSV 47.11	6	Polygala myrtifolia	France (PACA)	2015	4	PacBio RS II	2716895	1	JAJKGO000000000	This study
CFBP 8432	LSV 47.15	7	Polygala myrtifolia	France (PACA)	2015	1	PacBio RS II	2560653	1	CP087991	This study
	TOS14	87	Spartium junceum	Italy (Tuscany)	2018	80	Illumina NovaSeq	193588	4	SMTJ00000000	Giampetruzzi et al., 2019
	TOS4	87	Prunus dulcis	Italy (Tuscany)	2018	77	Illumina NovaSeq	178266	4	SMTH00000000	Giampetruzzi et al., 2019
	TOS5	87	Polygala myrtifolia	Italy (Tuscany)	2018	72	Illumina NovaSeq	178266	4	SMTI00000000	Giampetruzzi et al., 2019
	ESVL	6	Prunus dulcis	Spain (Alicante)	2018	133	Illumina HiSeq 4000	103116	7	QPQV00000000	Giampetruzzi et al., 2019
	IAS-AXF-212H7	6	Prunus dulcis	Spain (Alicante)	2018	336	Illumina HiSeq 4000	103609	7	VCPQ00000000	Landa et al., 2020
	IAS-AXF-235T10	6	Prunus dulcis	Spain (Alicante)	2018	432	Illumina HiSeq 4000	103901	7	VCQO00000000	Landa et al., 2020
	IVIA5901	6	Prunus dulcis	Spain (Alicante)	2018	1	Nanopore MiniION	2559157	1	GCA_004023395.2	Giampetruzzi et al., 2019
	IVIA6586_2	6	Helichrysum italicum	Spain (Alicante)	2018	341	Illumina HiSeq 4000	96774	8	VDCM00000000	Landa et al., 2020
	IVIA6629	6	Rhamnus alaternus	Spain (Alicante)	2018	1099	Illumina HiSeq 4000	96774	8	VCPM00000000	Landa et al., 2020
	IVIA6731	6	Helichrysum italicum	Spain (Alicante)	2018	422	Illumina HiSeq 4000	98660	7	VCPN00000000	Landa et al., 2020
	IVIA6902	6	Prunus dulcis	Spain (Alicante)	2018	1584	Illumina HiSeq 4000	94781	9	VCPO00000000	Landa et al., 2020
	IVIA6903	6	Prunus dulcis	Spain (Alicante)	2018	534	Illumina HiSeq	103089	7	VCPP00000000	Landa et al., 2020
	XF3348	81	Prunus dulcis	Spain (Mallorca)	2018	392	Illumina HiSeq 4000	102161	7	VDCL00000000	Landa et al., 2020
	XYL1752	81	Prunus dulcis	Spain (Mallorca)	2018	422	Illumina HiSeq 4000	98273	9	VDCK00000000	Landa et al., 2020
	XYL1981	81	Ficus carica	Spain (Mallorca)	2018	353	Illumina HiSeq 4000	96968	9	VDCJ00000000	Landa et al., 2020
CFBP 13685	T.Oak 95-1	9	Quercus cerris	USA	1995	141	Illumina Hiseq X	99853	10	JAJJZV000000000	This study
CFBP 13551	Dixon	6	Prunus dulcis	USA (California)	1994	32		201792	4	AAAL00000000	Bhattacharyya et al., 2002
CFBP 13744	M12	7	Prunus dulcis	USA (California)	2003	1		2475130	1	NC_010513	Chen et al., 2010
	BB01	42	Vaccinium corymbosum	USA (California)	2016	83	Illumina MiSeq	96868	10	MPAZ00000000	Van Horn et al., 2017
	RAAR6_Butte	7	Prunus dulcis	USA (California)	1995	140	Illumina HiSeq 4000	128621	7	VDDE00000000	Landa et al., 2020
CFBP 13683	BB08-1	43	Vaccinium ‘Windsor’	USA (Florida)	2008	143	Illumina Hiseq X	114067	7	JAJJZX000000000	This study
CFBP 13684	L 95-2	37	Lupinus villosus	USA (Florida)	1995	228	Illumina Hiseq X	80724	9	JAJJZW000000000	This study
CFBP 8078	LSV 43.11	51	Vinca sp.	USA (Florida)	1983	190	Illumina MiSeq	87559	10	PHFS00000000	Denancé et al., 2019
CFBP 13677	AlmaEm3	42	Vaccinium corymbosum	USA (Georgia)	2011	139	Illumina Hiseq X	97040	9	JAJJZZ000000000	This study
CFBP 13679	Georgia Plum	10	Prunus sp.	USA (Georgia)	2004	316	Illumina Hiseq X	91004	11	JAJJZY000000000	This study
CFBP 8070	LSV 40.38	10	Prunus spp	USA (Georgia)	2004	5	PacBio RS II	2074959	1	JAJKGN000000000	This study
CFBP 8173	LSV 40.39	41	Prunus salicina	USA (Georgia)	1983	58	Illumina Hiseq 2000	106692	7	NZ_AUAJ00000000	DOE Joint Genome Institute 2013
	Griffin-1	7	Quercus ruba	USA (Georgia)	2006	84	454	74017	12	AVGA00000000	Chen et al., 2013
	sycamore Sy-VA	8	Platanus occidentalis	USA (Virginia)	2002	128	454	119240	7	JMHP00000000	Guan et al., 2014
