## Supplementary material for "Suspicions of two bridgehead invasions of *Xylella fastidiosa* subsp. *multiplex* in France": Sup table: Supplementary Data 2.xlsx

### Sheet: Sup data 2
Taxonomic position	CFBP	Other	ST	Host plant of isolation	Place of	Year of	XFSSR allelic profile
	strain code*	strain code			isolation	isolation	ASSR-11	ASSR-16	COSS-1	OSSR-19	GSSR-7	OSSR-16	XFSSR-37	XFSSR-58	ASSR-9	ASSR-12	ASSR-19	GSSR-4	XFSSR-40
Xylella fastidiosa	CFBP 13349	ATCC 35876	2	Ambrosia artemifolia	USA (Florida)	1983	7	26	8	10	24	11	10	12	2	3	2	24	8
subsp. fastidiosa	CFBP 13354	ICMP 15197	2	Vitis vinifera	USA (Florida)	1987	4	29	5	3	15	9	12	14	2	3	2	26	9
	CFBP 13676	Temecula 1	1	Vitis vinifera	USA (California)	1998	9	25	11	3	16	8	5	8	2	6	2	17	7
	CFBP 13686	MED PRI 047	5	Nerium oleander	USA (Texas)	NA	7	27	1	7	17	13	2	14	16	10	2	24	4
	CFBP 7969	LMG 15553	2	Vitis rotundifolia	USA (North Carolina)	1985	8	27	1	5	19	7	12	11	2	3	2	24	8
	CFBP 7970	LMG 17159	2	Vitis vinifera	USA (Florida)	1987	8	27	1	5	12	8	12	14	2	3	2	26	9
	CFBP 8069	PD89.1	1	Vitis sp.	NA†	NA	4	28	4	6	9	7	12	10	2	12	2	22	7
	CFBP 8071‡	LSV 40.41	1	Prunus dulcis	USA (California)	1987	7	23	6	10	23	14	7	7	2	7	2	16	7
	CFBP 8073‡	LSV 42.09	75	Coffea canephora	Mexique	2012	7	27	1	5	30	13	8	13	2	13	2	56	8
	CFBP 8077‡	LSV 42.36	5	Nerium oleander	USA (California)	1995	8	23	1	6	18	12	2	8	2	7	2	24	4
	CFBP 8082	LMG 9064	2	Ambrosia artemifolia	USA (Florida)	1983	9	27	1	10	24	11	10	12	2	3	2	24	8
	CFBP 8083	LMG 15554	2	Vitis vinifera	USA (North Carolina)	1985	7	28	1	5	17	7	12	12	2	3	2	24	6
	CFBP 8084‡	LMG 15098	29	Mulberry sp.	USA (Georgia)	NA	8	28	1	5	19	11	5	5	2	8	2	19	10
	CFBP 8174	ICMP 6576	1	Vitis vinifera	USA (California)	NA	9	23	1	6	27	6	11	7	2	7	2	16	12
	CFBP 8175	ICMP 8729	1	Vitis vinifera	USA (Florida)	NA	9	23	1	6	31	6	11	7	2	7	2	16	12
	CFBP 8176	ICMP 8730	2	Vitis vinifera	USA (Florida)	NA	8	27	1	5	16	9	12	14	2	3	2	26	9
	CFBP 8177	ICMP 8731	1	Vitis vinifera	USA (Florida)	NA	8	23	1	6	23	14	7	7	2	7	2	16	8
	CFBP 8351	LSV 46.26	1	Vitis sp.	USA (California)	1993	4	28	7	8	23	13	8	8	2	6	2	16	12
	CFBP 8356	LSV 46.27	72	Coffea arabica	Costa Rica	2015	9	22	4	10	28	16	3	3	2	10	2	13	6
	CFBP 8419	LSV 46.39	72	Coffea arabica	France	2015	10	29	7	3	18	4	3	3	2	12	2	12	7
	CFBP 8478	LSV 46.28	72	Coffea arabica	France	2015	8	27	1	5	14	4	3	3	2	10	2	12	10
Xylella fastidiosa	CFBP 13551‡	Dixon	6	Prunus dulcis	USA (California)	1994	10	29	7	10	20	8	3	5	11	12	9	17	9
subsp. multiplex	CFBP 13552‡	JCS6	7	Polygala myrtifolia	France (Corsica)	2016	7	24	9	7	14	22	8	4	15	8	11	9	8
	CFBP 13584	LSV 47.06	7	Polygala myrtifolia	France (Corsica)	2015	7	24	8	7	14	20	7	4	15	8	11	9	8
	CFBP 13585	LSV 47.08	7	Polygala myrtifolia	France (Corsica)	2015	7	24	7	7	14	22	7	4	15	8	11	9	8
	CFBP 13586	LSV 47.10	6	Lavandula X allardii	France (Corsica)	2015	12	29	9	11	22	7	3	8	11	13	9	17	10
	CFBP 13587	LSV 49.43	6	Prunus cerasus	France (PACA)	2017	16	29	8	11	19	7	1	8	10	13	7	17	7
	CFBP 13588	LSV 47.22	7	Polygala myrtifolia	France (Corsica)	2015	7	24	7	7	15	23	7	4	15	9	11	9	10
	CFBP 13589	LSV 47.32	7	Spartium junceum	France (PACA)	2016	7	24	5	7	15	21	7	4	13	8	10	9	9
	CFBP 13590	LSV 49.27	7	Coronilla glauca	France (PACA)	2017	6	24	7	7	16	25	7	4	13	8	13	9	11
	CFBP 13591	LSV 48.34	6	Polygala myrtifolia	France (Corsica)	2016	12	29	10	11	22	7	3	8	11	13	9	17	10
	CFBP 13592	LSV 48.35	7	Prunus dulcis	France (Corsica)	2016	7	24	7	7	14	22	7	4	16	8	8	9	7
	CFBP 13598	LSV 49.25	7	Acacia dealbata	France (PACA)	2017	7	24	7	7	16	12	7	4	13	8	13	9	8
	CFBP 13620	LSV 47.12	6	Polygala myrtifolia	France (PACA)	2015	11	29	8	13	17	7	3	8	11	12	8	17	9
	CFBP 13621	LSV 47.16	7	Polygala myrtifolia	France (Corsica)	2015	7	24	7	7	14	22	7	4	15	8	11	9	8
	CFBP 13622	LSV 47.17	6	Polygala myrtifolia	France (Corsica)	2015	12	29	9	12	22	7	3	8	10	13	9	17	10
	CFBP 13623	LSV 47.14	6	Lavandula angustifolia	France (Corsica)	2015	12	29	10	11	28	7	3	8	11	13	9	17	10
	CFBP 13624	LSV 47.18	7	Polygala myrtifolia	France (Corsica)	2015	7	24	9	7	15	22	7	4	15	8	11	9	8
	CFBP 13625	LSV 47.19	7	Polygala myrtifolia	France (Corsica)	2015	7	24	4	7	13	23	7	5	16	8	8	9	8
	CFBP 13626	LSV 47.60	6	Helichrysum italicum	France (Corsica)	2016	12	29	9	11	15	7	3	8	11	13	9	17	10
	CFBP 13627	LSV 47.61	6	Calicotome villosa	France (Corsica)	2016	12	29	9	11	22	7	3	8	11	13	9	17	10
	CFBP 13628	LSV 48.29	6	Lavandula sp.	France (Corsica)	2016	12	29	9	11	24	7	3	8	13	13	9	17	10
	CFBP 13629	LSV 48.30	6	Polygala myrtifolia	France (Corsica)	2016	12	29	9	11	21	7	3	8	11	13	9	17	10
	CFBP 13630	LSV 48.31	6	Cistus monspeliensis	France (Corsica)	2016	10	29	7	10	21	7	3	9	11	13	8	17	10
	CFBP 13631	LSV 48.32	7	Cistus monspeliensis	France (Corsica)	2016	7	24	7	7	16	21	7	4	15	8	11	9	8
	CFBP 13632	LSV 48.33	6	Lavandula stoechas	France (Corsica)	2016	10	29	7	10	20	7	3	9	11	12	8	15	10
	CFBP 13633	LSV 48.36	6	Rosa canina	France (Corsica)	2016	12	29	9	11	20	8	3	8	11	13	9	17	10
	CFBP 13634	LSV 48.37	7	Westrigia fructicosa	France (PACA)	2017	7	24	7	8	15	22	7	4	16	8	11	9	8
	CFBP 13635	LSV 48.38	7	Cistus creticus	France (Corsica)	2017	7	24	7	7	16	29	7	4	15	8	11	9	8
	CFBP 13636	LSV 49.26	7	Coronilla glauca	France (PACA)	2017	7	24	8	7	17	24	7	4	12	8	12	9	12
	CFBP 13637	LSV 49.36	7	Polygala myrtifolia	France (PACA)	2017	7	24	8	7	14	23	7	4	12	8	12	9	9
	CFBP 13638	LSV 49.37	6	Euryops chrysanthemoïdes	France (PACA)	2017	12	29	8	13	25	7	3	8	9	13	8	17	10
	CFBP 13639	LSV 49.47	6	Prunus avium	France (PACA)	2018	16	29	8	11	19	7	7	8	10	13	8	17	7
	CFBP 13677	AlmaEm3	42	Vaccinium corymbosum	USA (Georgia)	2011	7	24	5	3	9	11	3	9	8	6	2	17	2
	CFBP 13678	ALS6	27	Prunus dulcis	USA (California)	NA	7	24	6	13	24	14	3	7	13	10	8	14	8
	CFBP 13679	Georgia Plum	10	Prunus sp.	USA (Georgia)	2004	25	27	10	14	26	11	8	10	9	10	9	9	5
	CFBP 13680	GIL GRA 274 EXT	23	Helianthus annuus	USA (Texas)	NA	8	19	10	2	23	18	5	9	12	3	11	9	5
	CFBP 13681	LLA FAL 718 A	23	Iva angustifolia	USA (Texas)	NA	2	27	10	10	10	21	11	10	12	5	9	10	6
	CFBP 13682	VAL VAL 072 EXT	42	Ambrosia trifida	USA (Texas)	NA	8	27	1	5	24	10	5	5	9	5	2	14	5
	CFBP 13683	BB08-1	43	Vaccinium windsor	USA (Florida)	2008	7	24	8	12	15	11	5	7	10	5	2	11	7
	CFBP 13684	L 95-2	37	Lupinus villosus	USA (Florida)	NA	23	29	10	2	12	10	2	7	11	3	13	19	5
	CFBP 13685	T.Oak 95-1	9	NA	USA (Florida)	NA	7	25	1	5	15	12	4	6	15	8	4	26	3
	CFBP 13687	LSV 49.35	7	Medicago sativa	France (PACA)	2017	8	24	6	7	13	22	7	4	12	8	11	9	9
	CFBP 13688	LSV 50.26	7	Convolvulus cneorum	France (PACA)	2018	7	24	8	7	17	22	7	4	12	8	12	9	8
	CFBP 13689	LSV 50.38	7	Prunus dulcis	France (Corsica)	2018	12	28	9	11	14	22	7	4	16	8	8	9	7
	CFBP 13690	UVA 519-1B	45	Cercis sp.	USA (Texas)	NA	9	23	7	8	15	11	8	8	2	5	9	11	4
	CFBP 13691	LSV 50.02	7	Polygala myrtifolia	France (PACA)	2018	7	24	6	7	18	18	6	5	12	9	11	9	7
	CFBP 13692	LSV 50.27	7	Convolvulus cneorum	France (PACA)	2018	16	29	7	7	21	18	7	4	12	9	12	9	9
	CFBP 13693	LSV 49.64	7	Polygala myrtifolia	France (PACA)	2018	7	24	8	7	22	20	7	4	12	8	11	9	6
	CFBP 13694	LSV 50.25	7	Euryops chrysanthemoïdes	France (PACA)	2018	8	22	5	3	25	19	6	4	14	9	11	9	9
	CFBP 13695	LSV 50.37	7	Helichrysum italicum	France (PACA)	2018	12	24	8	8	19	24	7	4	12	8	11	9	9
	CFBP 13741		6	Polygala myrtifolia	France (Corsica)	2017	12	27	10	11	12	7	3	8	11	14	9	17	10
	CFBP 13742		6	Polygala myrtifolia	France (Corsica)	2017	12	29	11	11	22	7	3	8	11	13	9	17	10
	CFBP 13743		7	Helichrysum italicum	France (Corsica)	2017	7	24	7	7	14	22	6	4	15	8	11	9	8
	CFBP 13745	LSV 47.07	6	Polygala myrtifolia	France (Corsica)	2015	12	29	9	11	22	7	3	8	11	13	9	17	10
	CFBP 8068‡	LNPV 00.54	41	Ulmus elm	USA (Washington DC)	NA	15	32	11	5	25	8	7	8	3	7	12	8	4
	CFBP 8070	LSV 40.38	10	Prunus sp.	USA (Georgia)	2004	2	27	7	10	25	11	8	4	9	10	9	9	5
	CFBP 8076‡	LSV 42.31	9	Quercus rubra	USA (Washington DC)	NA	7	27	11	6	20	12	5	6	9	6	8	27	5
	CFBP 8078‡	LSV 43.11	51	Vinca sp.	USA (Florida)	1983	7	21	5	5	11	7	7	4	7	4	8	9	6
	CFBP 8173‡	LSV 40.39	41	Prunus sp.	USA (Georgia)	1983	15	32	11	5	24	8	7	8	3	7	12	8	4
	CFBP 8416	LSV 46.77	7	Polygala myrtifolia	France (Corsica)	2015	7	24	7	7	14	22	7	4	15	8	11	9	8
	CFBP 8417‡	LSV 46.78	6	Spartium junceum	France (Corsica)	2015	12	29	9	11	21	7	3	8	11	13	9	17	11
	CFBP 8418	LSV 46.79	6	Spartium junceum	France (Corsica)	2015	12	29	9	11	22	7	3	8	11	13	9	18	11
	CFBP 8430	LSV 47.11	6	Polygala myrtifolia	France (PACA)	2015	11	29	8	13	17	7	3	9	11	12	8	17	9
	CFBP 8431‡	LSV 47.13	6	Prunus cerasifera	France (Corsica)	2015	12	29	9	7	22	7	3	8	11	13	9	17	10
	CFBP 8432‡	LSV 47.15	7	Polygala myrtifolia	France (PACA)	2015	7	24	12	7	16	25	7	4	12	8	12	9	9
	CFBP 8433‡	LSV 47.20	7	Cistus monspeliensis	France (Corsica)	2015	7	24	6	7	16	16	7	4	13	8	12	9	9
	CFBP 8434‡	LSV 47.21	7	Pelargonium sp.	France (Corsica)	2015	7	24	7	7	13	23	10	4	15	8	12	9	8
	CFBP 8435‡	LSV 47.23	6	Coronilla valentina	France (Corsica)	2015	12	29	9	7	22	7	3	8	11	13	9	17	10
		AXF 120¥	6	Prunus dulcis	Spain (Alicante, La Vall Alcala)	2018	4	33	8	7	35	4	10	6	18	6	9	12	6
		AXF 183¥	6	Prunus dulcis	Spain (Alicante, Polop)	2018	4	33	8	7	36	6	10	6	18	6	9	12	7
		AXF 213¥	6	Prunus dulcis	Spain (Alicante, Benimantell)	2018	4	33	9	7	33	6	9	6	16	6	7	13	8
		AXF 26¥	6	Prunus dulcis	Spain (Alicante, Xalo)	2018	4	33	9	7	36	6	9	6	17	6	7	12	8
		AXF 45¥	6	Prunus dulcis	Spain (Alicante, Benissa)	2018	4	33	8	7	34	6	9	6	9	6	10	12	9
		AXF 51¥	6	Prunus dulcis	Spain (Alicante, Alcalali)	2018	4	33	10	7	36	6	9	6	17	6	7	12	8
		AXF 82¥	6	Prunus dulcis	Spain (Alicante, Castell de Castells)	2018	4	33	9	7	34	6	9	6	17	6	7	12	8
		AXF 87¥	6	Prunus dulcis	Spain (Alicante, Benifato)	2018	4	33	10	7	36	6	9	6	18	6	7	12	8
		IAS-AXF212H7¥	6	Prunus dulcis	Spain (Alicante, Benimantell)	2018	4	33	9	7	35	6	9	6	18	6	7	13	8
		IAS-AXF235T1¥	6	Prunus dulcis	Spain (Alicante, El Castell de Guadalest)	2018	4	33	8	7	42	7	6	6	19	6	9	12	8
		IAS-AXF235T10¥	6	Prunus dulcis	Spain (Alicante, El Castell de Guadalest)	2018	4	33	8	7	42	7	6	6	19	6	9	12	8
		IAS-AXF64H11¥	6	Prunus dulcis	Spain (Alicante, Benimantell)	2018	4	33	9	7	33	6	9	6	16	6	7	13	8
		IAS-AXF64T12¥	6	Prunus dulcis	Spain (Alicante, Benimantell)	2018	4	33	9	7	33	6	9	6	16	6	7	13	8
		IAS-AXF64T13¥	6	Prunus dulcis	Spain (Alicante, Benimantell)	2018	4	33	9	7	33	6	9	6	16	6	7	13	8
		IAS-AXF64T14¥	6	Prunus dulcis	Spain (Alicante, Benimantell)	2018	4	33	9	7	33	6	9	6	16	6	7	13	8
		XF3348¥	81	Prunus dulcis	Spain (Mallorca)	2018	4	23	7	5	11	12	2	6	7	9	11	13	5
		XYL1752¥	81	Prunus dulcis	Spain (Menorca)	2018	6	22	9	6	12	13	2	6	6	9	11	13	5
		XYL1981¥	81	Ficus carica	Spain (Mallorca)	2018	6	23	9	6	15	7	2	6	6	9	11	13	5
Xylella fastidiosa	CFBP 8072	LSV 41.03	74	Coffea arabica	Ecuador	2012	4	24	6	7	4	4	4	8	2	15	2	51	1
subsp. pauca	CFBP 8074	LSV 42.10	74	Coffea arabica	Ecuador	2012	4	24	6	7	4	11	4	8	2	15	2	56	1
	CFBP 8402	LSV 47.29	53	Olea europaea	Italy (Apulia)	2014	2	18	10	13	4	27	3	11	2	4	2	7	1
	CFBP 8495	PD 7202	53	Coffea arabica	The Netherlands	2015	2	16	5	13	4	24	3	9	2	4	2	7	1
	CFBP 8498	PD 7211	73	Coffea arabica	The Netherlands	2015	2	31	8	3	4	8	2	12	2	12	2	60	1
		LSV 47.33	53	Coffea arabica	Costa Rica	2016	9	15	5	8	4	29	1	6	2	4	2	7	1
