## Supplementary material for "Suspicions of two bridgehead invasions of *Xylella fastidiosa* subsp. *multiplex* in France": Sup table: Supplementary Data 3.xlsx

### Sheet: Sup data 3
Sample code	ST	Host plant	Place of sampling		Ct with	XFSSR allelic profile														Cluster	ABC groups
				Year of	Harper's														Haplotype	Number
				isolation	qPCR														number	in DAPC
					test	ASSR-11	ASSR-16	COSS-1	OSSR-19	GSSR-7	OSSR-16	XFSSR-37	XFSSR-58	ASSR-9	ASSR-12	ASSR-19	GSSR-4	XFSSR-40		for k=4
2015_1053.7‡	ST6	Polygala myrtifolia	Corsica, Albitreccia	2015	26.49	12	29	9	11	23	7	3	8	11	13	9	17	10	316	1	ST6_C1P1
2015_1067.1‡	ST6	Polygala myrtifolia	Corsica, Ajaccio	2015	25.58	12	29	9	11	22	7	3	8	11	13	9	17	10	309	1	ST6_C1P1
2015_1188.11‡	ST6	Polygala myrtifolia	Corsica, Calvi	2015	26.34	10	29	9	11	22	7	3	8	10	13	9	17	10	284	1	ST6_C1P1
2015_1268.12‡	cysG_7	Polygala myrtifolia	Corsica, Sainte Lucie de Tallano	2015	26.86	7	24	7	7	14	22	7	4	15	8	11	9	8	138	3	ST7_C1P1
2015_1268.9‡	ST7	Polygala myrtifolia	Corsica, Fozzano	2015	23.35	7	24	7	7	14	22	7	4	15	8	11	9	8	138	3	ST7_C1P1
2015_1273.1‡	ST6	Spartium junceum	Corsica, Alata	2015	24.81	12	29	9	11	21	7	3	8	11	13	9	17	11	304	1	ST6_C1P1
2015_1298.1‡	cysG_3	Polygala myrtifolia	Corsica, Appietto	2015	25.25	12	29	9	11	14	7	3	8	11	13	9	17	10	294	1	ST6_C1P1
2015_1298.6‡	ST6	Polygala myrtifolia	Corsica, Calcatoggio	2015	21.4	13	29	9	11	21	7	3	5	11	13	10	17	6	222	1	ST6_C1P1
2015_1298.7‡	cysG_3	Polygala myrtifolia	Corsica, Bastelicaccia	2015	24.61	12	29	10	11	21	7	3	4	11	13	9	17	10	6	1	ST6_C1P1
2015_1344.1‡	ST6	Hebe sp.	Corsica, Pietrosella	2015	30.07	10	29	8	11	22	7	3	8	10	13	9	17	10	211	1	ST6_C1P1
2015_1350.1‡	ST7	Genista X spachiana	Corsica, Coti-Chiavari	2015	25.25	7	24	7	7	14	22	7	4	15	8	11	9	8	138	3	ST7_C1P1
2015_1381.1‡	ST6	Polygala myrtifolia	Corsica, Pietrosella	2015	21.63	12	29	9	11	22	7	3	7	11	13	9	17	10	292	1	ST6_C1P1
2015_1396.1‡	ST6	Polygala myrtifolia	Corsica, Ajaccio	2015	23.22	12	29	10	11	22	7	3	8	11	13	9	17	10	9	1	ST6_C1P1
2015_1396.10‡	cysG_7	Polygala myrtifolia	Corsica, Sartene	2015	26.98	7	24	7	7	15	22	7	4	15	8	11	9	8	158	3	ST7_C1P1
2015_1396.2‡	ST7	Polygala myrtifolia	Corsica, Propriano	2015	24.37	7	24	7	7	14	22	7	4	15	8	11	9	8	138	3	ST7_C1P1
2015_1396.5‡	ST7	Polygala myrtifolia	Corsica, Propriano	2015	24.18	7	24	7	7	14	20	7	4	15	8	12	9	8	130	3	ST7_C1P1
2015_1396.8‡	ST6	Polygala myrtifolia	Corsica, Ajaccio	2015	23.11	12	29	5	11	24	7	3	8	7	14	9	17	9	46	1	ST6_C1P1
2015_1489.12‡	cysG_3	Polygala myrtifolia	Corsica, Lecci	2015	26.99	10	29	7	11	21	7	3	8	11	13	8	17	10	96	2	ST6_C2
2015_1527.1‡	ST7	Polygala myrtifolia	Corsica, Propriano	2015	25.14	7	24	7	7	14	23	3	4	15	8	11	9	8	108	3	ST7_C1P1
2015_1581.2‡	ST6	Polygala myrtifolia	Corsica, Appietto	2015	28.27	12	29	9	11	21	7	3	8	11	13	9	17	11	304	1	ST6_C1P1
2015_1581.5‡	cysG_3	Polygala myrtifolia	Corsica, Villanova	2015	27.51	12	29	9	11	21	7	3	8	10	13	9	17	10	302	1	ST6_C1P1
2015_1581.7‡	cysG_3	Polygala myrtifolia	Corsica, Casaglione	2015	25.85	11	29	10	11	24	7	3	8	12	13	9	17	11	3	1	ST6_C1P1
2015_1627.2‡	cysG_3	Polygala myrtifolia	Corsica, Zonza	2015	30.94	10	29	7	11	22	7	3	8	11	12	8	17	10	97	2	ST6_C2
2015_1627.3‡	cysG_3	Polygala myrtifolia	Corsica, Zonza	2015	30.15	10	29	8	10	22	7	3	8	11	12	8	17	7	201	2	ST6_C2
2015_1627.6‡	ST6	Polygala myrtifolia	Corsica, Zonza	2015	26.62	10	29	10	10	20	7	3	8	11	12	8	17	10	1	2	ST6_C2
2015_1659.34‡	ST6	Polygala myrtifolia	Corsica, Calvi	2015	25.73	10	29	9	11	22	7	3	8	10	13	9	17	10	284	1	ST6_C1P1
2015_1659.6‡	ST6	Polygala myrtifolia	Corsica, Calvi	2015	26.13	10	29	9	11	22	7	3	8	10	13	9	17	10	284	1	ST6_C1P1
2015_1659.61‡	ST6	Polygala myrtifolia	Corsica, Calvi	2015	24.41	10	29	9	11	22	7	3	8	10	13	9	17	10	284	1	ST6_C1P1
2015_1659.65‡	ST6	Polygala myrtifolia	Corsica, Calvi	2015	22.13	10	29	9	11	22	7	3	8	10	13	9	17	10	284	1	ST6_C1P1
2015_1725.3‡	ST7	Polygala myrtifolia	Corsica, Porto-Vecchio	2015	25.01	7	24	7	7	16	21	7	4	15	8	11	9	7	167	3	ST7_C1P1
2015_1732.1‡	ST7	Polygala myrtifolia	Corsica, Bastelicaccia	2015	26.22	7	24	6	7	17	7	7	4	14	8	9	9	8	63	4	ST7_C2
2015_1754.3‡	ST7	Polygala myrtifolia	Corsica, Porto-Vecchio	2015	24	7	24	7	7	10	21	7	4	15	7	11	9	8	111	3	ST7_C1P1
2015_1782.5‡	ST6	Polygala myrtifolia	Corsica, Zonza	2015	23.38	10	29	7	10	20	7	3	9	11	12	8	17	11	91	2	ST6_C2
2015_1809.1‡	ST7	Polygala myrtifolia	Corsica, Figari	2015	28.36	10	24	7	7	15	22	7	4	10	8	13	9	8	103	3	ST7_C1P1
2015_1809.3‡	ST7	Polygala myrtifolia	Corsica, Pianottoli Caldarello	2015	25.39	7	24	7	7	14	22	7	4	15	8	11	9	8	138	3	ST7_C1P1
2015_1829.3‡	ST6	Polygala myrtifolia	Corsica, Calvi	2015	24.94	10	29	9	11	21	7	3	8	10	13	9	17	10	283	1	ST6_C1P1
2015_1850.2‡	ST6	Polygala myrtifolia	Corsica, Porto-Vecchio	2015	28.28	10	29	8	11	21	7	3	4	10	12	8	17	10	210	2	ST6_C2
2015_1861.1‡	ST6	Polygala myrtifolia	Corsica, Ajaccio	2015	26.05	12	30	9	11	22	7	3	8	11	13	10	17	10	235	1	ST6_C1P1
2015_1861.11‡	ST7	Polygala myrtifolia	Corsica, Bastelicaccia	2015	24.89	7	24	6	7	19	17	7	4	13	8	12	9	8	64	4	ST7_C2
2015_1861.2‡	ST6	Polygala myrtifolia	Corsica, Ajaccio	2015	26.95	12	29	9	11	19	7	3	8	10	13	9	19	10	296	1	ST6_C1P1
2015_1861.4‡	ST6	Polygala myrtifolia	Corsica, Ajaccio	2015	26	12	29	8	11	23	7	3	8	10	13	9	17	11	226	1	ST6_C1P1
2015_1922.1‡	ST6	Polygala myrtifolia	Corsica, Zonza	2015	26.81	10	29	7	10	18	7	3	8	10	12	8	17	10	84	2	ST6_C2
2015_1925.5‡	ST6	Polygala myrtifolia	Corsica, Afa	2015	25.61	12	29	10	11	22	7	3	8	11	13	9	17	10	9	1	ST6_C1P1
2015_1925.6‡	ST6	Polygala myrtifolia	Corsica, Cuttoli-Corticchiato	2015	28.33	12	29	9	11	21	7	3	8	10	13	9	15	10	301	1	ST6_C1P1
2015_1939.1‡	ST6	Polygala myrtifolia	Corsica, Vero	2015	24.56	12	29	9	11	23	7	3	8	11	12	9	17	10	315	1	ST6_C1P1
2015_1939.2‡	ST6	Polygala myrtifolia	Corsica, Peri	2015	24.7	12	29	9	11	22	7	3	8	11	13	9	17	10	309	1	ST6_C1P1
2015_1980.1‡	ST7	Polygala myrtifolia	Corsica, Serra Di Ferro	2015	23.17	7	24	8	7	14	22	7	4	14	8	11	9	7	254	3	ST7_C1P1
2015_1980.2‡	ST7	Polygala myrtifolia	Corsica, Viggianello	2015	24.57	7	24	6	7	14	22	7	4	16	8	11	9	8	56	3	ST7_C1P1
2015_1980.4‡	ST7	Polygala myrtifolia	Corsica, Porto-Vecchio	2015	23.4	7	24	7	7	13	23	7	4	17	8	11	9	11	121	3	ST7_C1P1
2015_2107.3‡	cysG_7	Quercus suber	Corsica, Grosseto-Prugna	2015	27.62	7	24	7	7	13	22	7	4	15	8	12	9	8	120	3	ST7_C1P1
2015_2141.3‡	ST6	Polygala myrtifolia	Corsica, Grosseto-Prugna	2015	30.09	12	29	9	11	23	8	3	8	12	13	9	17	7	319	1	ST6_C1P1
2015_2141.4‡	ST6	Polygala myrtifolia	Corsica, Grosseto-Prugna	2015	28.9	9	29	9	11	20	8	3	8	10	13	9	17	10	101	1	ST6_C1P1
2015_2141.9‡	cysG_7	Polygala myrtifolia	Corsica, Olmeto	2015	26.85	7	24	7	7	14	22	8	4	16	8	11	9	8	181	3	ST7_C1P1
2015_2151.5‡	ST6	Polygala grandiflora nana	Corsica, Bastelicaccia	2015	28.6	12	29	9	11	21	8	3	8	11	13	9	17	10	307	1	ST6_C1P1
2015_2155.1‡	ST6	Polygala sp.	PACA, Nice	2015	31.61	11	29	8	13	17	7	3	8	11	12	8	17	9	238	2	ST6_P2
2015_2155.2‡	ST6	Polygala sp.	PACA, Nice	2015	18.93	11	29	8	13	17	7	3	8	11	12	8	17	9	238	2	ST6_P2
2015_2155.4/CFBP 13620*‡	ST6	Polygala sp.	PACA, Nice	2015	19.08	11	29	8	13	17	7	3	8	11	12	8	17	9	238	2	ST6_P2
2015_2155.5‡	ST6	Polygala sp.	PACA, Nice	2015	29.94	11	29	9	12	25	7	3	8	12	7	8	17	11	95	2	ST6_P2
2015_2166.2‡	cysG_7	Polygala myrtifolia	Corsica, Olmeto	2015	25.66	7	24	8	7	14	22	8	4	15	8	11	9	8	275	3	ST7_C1P1
2015_2171.2‡	ST6	Polygala myrtifolia	Corsica, Ajaccio	2015	26.73	12	29	10	11	22	7	3	8	11	13	9	17	11	10	1	ST6_C1P1
2015_2192.9‡	ST7	Polygala myrtifolia	Corsica, Lecci	2015	27.85	7	24	8	7	14	22	7	4	15	8	12	9	8	256	3	ST7_C1P1
2015_2272.3‡	ST7	Polygala myrtifolia	Corsica, Santa Maria Figanielle	2015	27.77	7	24	7	7	16	20	7	4	16	8	11	9	8	166	3	ST7_C1P1
2015_2298.3‡	ST7	Polygala sp.	PACA, Saint Laurent du Var	2015	26.1	7	24	12	7	17	25	7	4	12	8	12	9	9	38	4	ST7_P2
2015_2298.5‡	ST7	Polygala sp.	PACA, Saint Laurent du Var	2015	25	7	24	12	7	16	25	7	4	12	8	12	9	9	37	4	ST7_P2
2015_2306.13‡	ST7	Polygala myrtifolia	Corsica, Appietto	2015	23.58	7	24	7	7	14	22	7	4	15	8	11	9	8	138	3	ST7_C1P1
2015_2306.14‡	cysG_3	Polygala myrtifolia	Corsica, Calcatoggio	2015	26.26	12	29	9	11	21	7	3	8	11	13	9	17	7	305	1	ST6_C1P1
2015_2306.15‡	cysG_3	Polygala myrtifolia	Corsica, Cargese	2015	29.57	12	29	8	11	22	7	3	8	10	13	9	17	10	220	1	ST6_C1P1
2015_2306.16‡	cysG_3	Polygala myrtifolia	Corsica, Vico	2015	28.27	12	29	10	11	23	7	3	8	11	13	9	17	10	12	1	ST6_C1P1
2015_2306.18/CFBP 13621*‡	ST7	Polygala myrtifolia	Corsica, Porto-Vecchio	2015	24.09	7	24	7	7	14	22	7	4	15	8	11	9	8	138	3	ST7_C1P1
2015_2306.2/CFBP 13622*‡	ST6	Polygala myrtifolia	Corsica, Peri	2015	22.16	12	29	9	12	22	7	3	8	10	13	9	17	10	47	1	ST6_C1P1
2015_2306.22/CFBP 13624*‡	ST7	Polygala myrtifolia	Corsica, Porto-Vecchio	2015	23.85	7	24	9	7	15	22	7	4	15	8	11	9	8	24	3	ST7_C1P1
2015_2306.35†‡	ST7	Polygala myrtifolia	Corsica, Porto-Vecchio	2015	29.78	7	24	9	7	15	19	7	4	14	9	11	9	8	25	4	ST7_C2
2015_2306.4‡	cysG_3	Polygala myrtifolia	Corsica, Biguglia	2015	26.74	12	29	10	12	27	7	3	8	12	13	9	17	10	15	1	ST6_C1P1
2015_2306.6‡	ST7	Polygala myrtifolia	Corsica, Propriano	2015	24.44	7	24	7	7	14	21	7	4	15	7	11	9	8	134	3	ST7_C1P1
2015_2318.1‡	ST7	Pelargonium sp.	Corsica, Porto-Vecchio	2015	25.12	7	24	7	7	15	22	7	4	15	8	11	9	8	158	3	ST7_C1P1
2015_2368.3‡	ST7	Polygala myrtifolia	Corsica, Propriano	2015	20.02	7	24	7	7	14	23	7	4	15	9	11	9	8	147	3	ST7_C1P1
2015_2451.17‡	ST6	Polygala myrtifolia	Corsica, Eccica-Suarella	2015	24.5	12	29	9	11	20	7	3	8	11	13	9	17	10	299	1	ST6_C1P1
2015_2451.3‡	ST7	Polygala myrtifolia	Corsica, Serra Di Ferro	2015	25.08	7	24	7	7	15	22	7	4	15	8	11	9	8	158	3	ST7_C1P1
2015_2451.4‡	ST6	Polygala myrtifolia	Corsica, Bastelicaccia	2015	23.61	12	29	7	11	23	7	3	8	11	13	9	17	10	99	1	ST6_C1P1
2015_2451.6‡	cysG_7	Polygala myrtifolia	Corsica, Bastelicaccia	2015	24.49	7	24	6	7	17	24	7	4	13	8	12	9	8	62	4	ST7_C2
2015_2451.7‡	cysG_3	Polygala myrtifolia	Corsica, Ajaccio	2015	24.22	12	29	9	11	22	7	3	8	11	13	9	17	10	309	1	ST6_C1P1
2015_2451.9‡	cysG_3	Polygala myrtifolia	Corsica, Ajaccio	2015	25.41	12	29	8	11	24	7	3	7	11	13	9	17	7	213	1	ST6_C1P1
2015_2471.4‡	ST6	Pelargonium graveolens	Corsica, Bastelicaccia	2015	27.37	12	25	9	11	22	7	1	8	11	13	9	17	10	287	1	ST6_C1P1
2015_2498.6‡	ST7	Polygala myrtifolia	Corsica, San Gavino Di Carbini	2015	25.76	7	24	8	8	13	23	7	4	15	8	11	9	8	281	3	ST7_C1P1
2015_2600.1‡	ST7	Pelargonium sp.	Corsica, Sollacaro	2015	24.94	8	24	8	7	14	23	7	4	16	8	12	9	8	278	4	ST7_C2
2015_2601.2‡	cysG_7	Polygala myrtifolia	Corsica, Sollacaro	2015	25.38	7	24	7	7	14	22	7	4	15	8	11	9	8	138	3	ST7_C1P1
2015_2601.3‡	ST7	Polygala myrtifolia	Corsica, Sollacaro	2015	26.04	7	24	7	7	14	24	7	4	15	8	11	9	8	150	3	ST7_C1P1
2015_2601.5‡	ST7	Polygala myrtifolia	Corsica, Viggianello	2015	23.45	7	24	7	7	15	22	7	4	16	8	10	9	8	159	3	ST7_C1P1
2015_2601.6‡	ST7	Polygala myrtifolia	Corsica, Viggianello	2015	24.09	7	24	7	7	15	21	7	4	16	8	11	9	8	156	3	ST7_C1P1
2015_2601.8‡	ST7	Polygala myrtifolia	Corsica, San Gavino Di Carbini	2015	23.58	7	24	7	7	15	22	7	4	15	8	11	9	8	158	3	ST7_C1P1
2015_2664.1‡	ST6	Spartium junceum	Corsica, Calvi	2015	27.71	10	29	9	11	21	7	3	8	10	13	9	17	10	283	1	ST6_C1P1
2015_2681.1‡	cysG_7	Polygala sp.	PACA, Saint Laurent du Var	2015	22.43	7	24	10	7	14	24	7	4	12	8	12	9	9	26	4	ST7_P2
2015_2681.2‡	cysG_7	Polygala sp.	PACA, Saint Laurent du Var	2015	21.81	7	24	10	7	14	24	7	4	12	8	12	9	9	26	4	ST7_P2
2015_2681.3‡	cysG_7	Polygala sp.	PACA, Saint Laurent du Var	2015	23.53	7	24	10	7	14	24	7	4	12	8	12	9	9	26	4	ST7_P2
2015_2681.4‡	cysG_7	Polygala sp.	PACA, Saint Laurent du Var	2015	20.65	7	24	10	7	15	24	7	4	12	8	12	9	9	27	4	ST7_P2
2015_2681.5‡	cysG_7	Polygala sp.	PACA, Saint Laurent du Var	2015	22.54	7	24	10	7	15	24	7	4	12	8	12	9	9	27	4	ST7_P2
2015_2682.1‡	ST7	Polygala myrtifolia	PACA, La Seyna-sur-Mer	2015	30.81	8	24	5	7	13	25	7	4	12	8	11	9	8	52	4	ST7_P2
2015_2768.1‡	ST6	Metrosideros excelsa	Corsica, Appietto	2015	30.3	12	29	9	11	22	7	3	8	12	12	9	17	11	314	1	ST6_C1P1
2015_2769.2‡	ST6	Polygala myrtifolia	Corsica, Calvi	2015	25.32	10	29	9	9	22	7	3	8	10	13	9	17	10	21	1	ST6_C1P1
2015_2792.1‡	cysG_7	Spartium junceum	Corsica, Zonza	2015	26.75	7	24	7	7	14	21	7	4	16	8	10	9	8	135	3	ST7_C1P1
2015_2793.16‡	cysG_7	Polygala myrtifolia	Corsica, Belvedere-Campomoro	2015	27.68	7	24	7	7	14	21	7	4	12	12	8	17	10	131	4	ST7_C2
2015_2793.2‡	cysG_3	Polygala myrtifolia	Corsica, Zonza	2015	29.86	10	29	6	9	21	7	3	8	15	12	11	9	8	82	2	ST6_C2
2015_2793.3‡	cysG_7	Polygala myrtifolia	Corsica, Viggianello	2015	26.83	7	24	7	7	14	18	7	4	15	8	11	9	8	124	3	ST7_C1P1
2015_2793.4‡	cysG_7	Polygala myrtifolia	Corsica, Coti-Chiavari	2015	25.3	7	24	7	7	14	21	5	4	14	8	11	9	7	109	3	ST7_C1P1
2015_2793.8‡	cysG_7	Polygala myrtifolia	Corsica, Lecci	2015	31.97	7	24	7	7	14	22	7	4	15	8	11	9	8	138	3	ST7_C1P1
2015_2794.1‡	cysG_3	Polygala myrtifolia	Corsica, Furiani	2015	28.83	12	29	10	12	27	7	3	9	11	13	9	17	10	18	1	ST6_C1P1
2015_2794.2‡	cysG_3	Polygala myrtifolia	Corsica, Cargese	2015	25.76	13	29	8	11	21	7	3	8	8	13	9	19	8	229	1	ST6_C1P1
2015_2794.3‡	cysG_3	Polygala myrtifolia	Corsica, Arro	2015	27.68	13	29	8	11	22	7	3	10	10	13	7	17	11	228	1	ST6_C1P1
2015_2811.1‡	cysG_3	Polygala myrtifolia	Corsica, Sant Andrea d'Orcino	2015	27.54	12	29	9	11	21	7	3	8	11	13	9	17	10	303	1	ST6_C1P1
2015_2811.3‡	cysG_3	Polygala myrtifolia	Corsica, Coggia	2015	30.94	12	29	12	11	21	7	3	8	11	13	9	17	10	36	1	ST6_C1P1
2015_2832.1‡	cysG_7	Polygala myrtifolia	Corsica, Sartene	2015	25.73	7	24	7	7	14	20	7	4	15	8	11	9	9	129	3	ST7_C1P1
2015_2832.6‡	cysG_7	Polygala myrtifolia	Corsica, Monacia d'Aullene	2015	23.98	7	24	7	7	14	13	7	4	15	8	10	9	8	122	3	ST7_C1P1
2015_2856.7‡	cysG_7	Polygala myrtifolia	Corsica, Sainte Lucie de Tallano	2015	28.01	7	24	7	7	14	22	7	8	15	8	11	9	8	183	3	ST7_C1P1
2015_559.1‡	ST7	Polygala myrtifolia	Corsica, Propriano	2015	20.26	7	24	7	7	14	22	7	4	15	8	11	9	8	138	3	ST7_C1P1
2015_601.1‡	ST7	Polygala myrtifolia	Corsica, Propriano	2015	26.96	7	24	7	7	14	25	7	4	15	8	11	9	8	152	3	ST7_C1P1
2015_601.2/CFBP 13584*‡	ST7	Polygala myrtifolia	Corsica, Belvedere-Campomoro	2015	26.05	7	24	8	7	14	20	7	4	15	8	11	9	8	253	3	ST7_C1P1
2015_646.11‡	ST6	Polygala myrtifolia	Corsica, Zonza	2015	26.67	10	29	7	10	21	7	3	8	11	12	8	17	10	88	2	ST6_C2
2015_646.14‡	ST7	Polygala myrtifolia	Corsica, Propriano	2015	24.86	7	24	7	7	13	22	7	4	15	8	11	9	8	119	3	ST7_C1P1
2015_743.1‡	ST6	Polygala myrtifolia	Corsica, Alata	2015	25.88	12	29	10	11	24	7	3	11	11	13	9	17	8	5	1	ST6_C1P1
2015_743.5‡	ST7	Polygala myrtifolia	Corsica, Belvedere-Campomoro	2015	22.15	7	24	7	7	15	23	8	4	15	8	11	9	8	182	3	ST7_C1P1
2015_743.9‡	ST6	Polygala myrtifolia	Corsica, Grosseto-Prugna	2015	22.43	12	29	10	11	24	7	3	8	11	13	9	17	10	13	1	ST6_C1P1
2015_746.1‡	ST6	Polygala myrtifolia	Corsica, Alata	2015	22.48	12	29	9	11	21	7	3	8	11	13	9	17	10	303	1	ST6_C1P1
2015_746.2‡	ST6	Polygala myrtifolia	Corsica, Peri	2015	21.79	12	29	9	11	22	7	3	8	11	13	9	17	10	309	1	ST6_C1P1
2015_746.3/CFBP 13585*‡	ST7	Polygala myrtifolia	Corsica, Sartene	2015	20.19	7	24	7	7	14	22	7	4	15	8	11	9	8	138	3	ST7_C1P1
2015_770.11‡	ST7	Polygala myrtifolia	Corsica, Serra Di Ferro	2015	22.59	7	24	7	7	14	23	7	4	15	8	11	9	8	146	3	ST7_C1P1
2015_770.13‡	ST7	Polygala myrtifolia	Corsica, Serra Di Ferro	2015	23.75	7	24	7	7	15	17	7	4	17	8	11	9	8	154	3	ST7_C1P1
2015_770.21‡	ST7	Polygala myrtifolia	Corsica, Cauro	2015	22.93	7	24	7	8	15	23	7	4	16	7	11	9	8	197	3	ST7_C1P1
2015_770.22‡	ST6	Polygala myrtifolia	Corsica, Cauro	2015	24.64	12	29	9	11	19	7	3	8	11	13	8	17	10	297	1	ST6_C1P1
2015_770.5‡	ST6	Polygala myrtifolia	Corsica, Cargese	2015	25.8	12	29	9	11	22	7	3	8	11	13	8	19	10	313	1	ST6_C1P1
2015_770.9‡	ST6	Polygala myrtifolia	Corsica, Alata	2015	25.89	12	29	8	11	22	7	3	8	11	13	9	17	10	223	1	ST6_C1P1
2015_791.1‡	ST6	Polygala myrtifolia	Corsica, Ajaccio	2015	24.55	12	29	5	11	22	7	3	8	11	13	9	17	10	45	1	ST6_C1P1
2015_791.2‡	ST6	Polygala myrtifolia	Corsica, Ajaccio	2015	22.58	12	29	8	11	22	8	3	8	10	13	9	17	11	225	1	ST6_C1P1
2015_791.3‡	ST6	Polygala myrtifolia	Corsica, Ajaccio	2015	22.34	12	29	8	11	22	7	3	8	10	13	9	17	10	220	1	ST6_C1P1
2015_791.4‡	ST6	Polygala myrtifolia	Corsica, Ajaccio	2015	21.12	12	29	5	11	20	7	3	8	10	13	9	17	9	44	1	ST6_C1P1
2015_791.5‡	ST6	Polygala myrtifolia	Corsica, Ajaccio	2015	26.39	12	29	8	11	22	7	3	8	10	13	9	17	10	220	1	ST6_C1P1
2015_791.8‡	ST6	Polygala myrtifolia	Corsica, Ajaccio	2015	22.87	7	29	9	11	20	7	3	8	10	12	9	17	10	199	1	ST6_C1P1
2015_826.11‡	ST6	Polygala myrtifolia	Corsica, Zonza	2015	25.86	10	29	7	10	19	7	3	8	11	12	8	17	10	85	2	ST6_C2
2015_826.18‡	ST6	Polygala myrtifolia	Corsica, Zonza	2015	23.04	10	29	7	10	19	7	3	9	11	14	8	17	10	89	2	ST6_C2
2015_826.2‡	ST7	Polygala myrtifolia	Corsica, Propriano	2015	26.23	7	24	7	7	14	22	7	4	15	8	11	9	8	138	3	ST7_C1P1
2015_826.4‡	ST7	Polygala myrtifolia	Corsica, Propriano	2015	25.3	7	24	7	7	14	22	7	4	13	8	11	9	8	136	3	ST7_C1P1
2015_834.13‡	ST6	Polygala myrtifolia	Corsica, Zonza	2015	25.41	10	29	7	10	19	7	3	8	12	12	8	21	8	86	2	ST6_C2
2015_834.14‡	ST6	Polygala myrtifolia	Corsica, Zonza	2015	24.15	10	29	7	10	20	7	3	4	12	12	8	17	5	83	2	ST6_C2
2015_834.7‡	ST6	Polygala myrtifolia	Corsica, Zonza	2015	24.45	10	29	7	10	20	7	3	8	12	12	8	17	10	87	2	ST6_C2
2015_912.3‡	ST6	Polygala myrtifolia	Corsica, Alata	2015	26.86	12	27	9	11	22	7	3	8	10	13	9	17	10	289	1	ST6_C1P1
2015_917.1‡	ST6	Spartium junceum	Corsica, Alata	2015	18.08	12	29	9	11	22	7	3	8	11	13	9	18	11	312	1	ST6_C1P1
2015_942.2‡	ST7	Polygala myrtifolia	Corsica, Propriano	2015	19.92	7	24	7	7	16	16	7	4	15	8	12	9	8	164	3	ST7_C1P1
2015_961.2‡	ST7	Polygala myrtifolia	Corsica, Serra Di Ferro	2015	26.83	9	24	7	7	14	22	7	4	15	8	11	9	8	193	3	ST7_C1P1
2015_961.4‡	ST7	Polygala myrtifolia	Corsica, Serra Di Ferro	2015	22.95	7	24	7	7	15	22	7	4	14	8	11	9	8	157	3	ST7_C1P1
2015_969.1‡	ST6	Polygala myrtifolia	Corsica, Ajaccio	2015	25.03	12	29	9	11	20	7	3	8	11	13	9	17	10	299	1	ST6_C1P1
2015_969.3‡	ST6	Polygala myrtifolia	Corsica, Cargese	2015	27.47	12	29	9	11	24	7	3	8	11	13	9	17	11	248	1	ST6_C1P1
2015_969.4‡	ST6	Polygala myrtifolia	Corsica, Ota	2015	25.16	12	29	8	11	20	7	3	8	10	13	8	17	10	214	1	ST6_C1P1
2015_969.6‡	ST6	Polygala myrtifolia	Corsica, Sarrola Carcopino	2015	27.66	12	29	9	11	24	7	3	8	11	13	9	17	10	320	1	ST6_C1P1
2015_973.3‡	ST6	Polygala myrtifolia	Corsica, Grosseto-Prugna	2015	25.74	12	29	10	11	10	7	3	8	11	11	9	17	10	7	1	ST6_C1P1
2015_973.7‡	ST7	Polygala myrtifolia	Corsica, Propriano	2015	25.5	7	24	7	7	13	22	7	4	15	8	11	9	8	119	3	ST7_C1P1
2015_981.10‡	ST7	Polygala myrtifolia	Corsica, Porto-Vecchio	2015	25.04	7	24	7	7	14	22	7	4	15	8	11	9	8	138	3	ST7_C1P1
2015_981.15‡	ST7	Polygala myrtifolia	Corsica, Eccica-Suarella	2015	22.34	7	24	7	7	14	21	7	4	15	8	10	9	8	133	3	ST7_C1P1
2015_981.16‡	ST6	Polygala myrtifolia	Corsica, Ajaccio	2015	24.47	12	29	8	11	22	7	3	8	10	13	9	17	10	220	1	ST6_C1P1
2015_981.17‡	ST7	Polygala myrtifolia	Corsica, Pietrosella	2015	23.43	7	24	7	7	14	21	7	4	15	8	10	9	8	133	3	ST7_C1P1
2015_981.20‡	ST7	Polygala myrtifolia	Corsica, Albitreccia	2015	24.08	8	24	7	7	14	22	7	4	15	8	11	9	8	191	3	ST7_C1P1
2015_981.21‡	ST7	Polygala myrtifolia	Corsica, Coti-Chiavari	2015	23.4	7	24	7	7	13	22	7	4	15	8	11	9	8	119	3	ST7_C1P1
2015_981.22‡	ST7	Polygala myrtifolia	Corsica, Cauro	2015	23.35	7	24	7	7	13	22	7	4	15	8	11	9	8	119	3	ST7_C1P1
2015_981.24‡	ST6	Polygala myrtifolia	Corsica, Pietrosella	2015	25.55	12	29	9	11	22	7	3	4	11	13	9	17	10	291	1	ST6_C1P1
2015_981.25‡	ST6	Polygala myrtifolia	Corsica, Pietrosella	2015	23.99	12	29	9	11	16	7	3	9	12	13	9	17	10	246	1	ST6_C1P1
2015_981.4‡	ST7	Polygala myrtifolia	Corsica, Grossa	2015	26.14	7	24	7	7	13	22	7	4	15	8	11	9	8	119	3	ST7_C1P1
2015_981.6‡	ST7	Polygala myrtifolia	Corsica, Grossa	2015	24.05	7	24	7	7	15	23	7	4	16	8	11	9	8	162	3	ST7_C1P1
2015_981.9‡	ST7	Polygala myrtifolia	Corsica, Porto-Vecchio	2015	26.2	7	24	7	7	14	19	7	4	15	8	11	9	8	127	3	ST7_C1P1
2016_110.1‡	ST7	Polygala myrtifolia	Corsica, Monacia d'Aullene	2016	31.05	7	24	6	7	14	23	7	4	9	8	10	9	8	58	4	ST7_C2
2016_110.2‡	ST7	Polygala myrtifolia	Corsica, Monacia d'Aullene	2016	30.14	7	24	6	7	14	23	7	4	9	8	10	9	8	58	4	ST7_C2
2016_110.3‡	ST7	Polygala myrtifolia	Corsica, Monacia d'Aullene	2016	27.71	7	24	6	7	14	23	7	4	9	8	10	9	6	57	4	ST7_C2
2016_110.4‡	ST7	Polygala myrtifolia	Corsica, Monacia d'Aullene	2016	28.62	7	24	6	7	14	23	7	4	9	8	10	9	8	58	4	ST7_C2
2016_135.1‡	ST6	Polygala myrtifolia	Corsica, Ajaccio	2016	25.2	12	29	8	11	22	7	3	8	10	13	9	17	8	221	1	ST6_C1P1
2016_138.1‡	ST6	Calicotome villosa	Corsica, Ajaccio	2016	24.38	12	29	6	8	22	7	3	8	11	13	9	17	10	81	1	ST6_C1P1
2016_145.2‡	ST6	Polygala myrtifolia	Corsica, Cauro	2016	24.73	12	29	9	11	22	7	3	9	11	13	9	17	10	245	1	ST6_C1P1
2016_145.3‡	ST6	Polygala myrtifolia	Corsica, Cauro	2016	24.5	12	29	9	11	21	7	3	8	12	13	9	17	10	306	1	ST6_C1P1
2016_169.1‡	ST6	Calicotome villosa	Corsica, Ajaccio	2016	24.55	12	29	9	11	19	7	3	8	11	13	9	17	10	298	1	ST6_C1P1
2016_173.1‡	ST7	Calicotome villosa	Corsica, Pietrosella	2016	24.6	7	24	7	7	11	21	7	4	15	8	11	9	8	113	3	ST7_C1P1
2016_185.1‡	ST7	Helichrysum italicum	Corsica, Fozzano	2016	23.33	7	24	7	7	14	20	7	4	15	8	11	9	8	128	3	ST7_C1P1
2016_202.3‡	ST7	Calicotome villosa	Corsica, Coti-Chiavari	2016	28.5	7	24	7	7	16	23	7	4	15	8	11	9	8	170	3	ST7_C1P1
2016_223.1‡	ST7	Genista corsica	Corsica, Serra Di Ferro	2016	23.02	6	24	8	7	14	22	7	4	15	8	11	9	7	250	3	ST7_C1P1
2016_224.1‡	ST6	Polygala myrtifolia	Corsica, Biguglia	2016	26.01	12	29	10	12	28	7	3	8	11	13	9	17	10	16	1	ST6_C1P1
2016_24.1‡	cysG_3	Pelargonium sp.	Corsica, Coti-Chiavari	2016	31.32	12	29	9	11	22	7	3	8	11	13	9	17	9	311	1	ST6_C1P1
2016_252.2‡	ST7	Helichrysum italicum	Corsica, Cauro	2016	18.9	7	24	7	7	14	21	7	4	15	8	10	9	8	133	3	ST7_C1P1
2016_253.4‡	ST7	Calicotome villosa	Corsica, Cauro	2016	26.95	7	24	7	7	14	24	7	4	15	8	11	9	8	150	3	ST7_C1P1
2016_254.1‡	ST7	Cytisus villosus Pourr.	Corsica, Cauro	2016	23.36	7	24	7	7	22	21	7	4	15	8	10	9	8	176	3	ST7_C1P1
2016_269.2‡	ST7	Calicotome villosa	Corsica, Cauro	2016	29.06	7	24	7	7	14	23	7	4	15	8	10	9	8	145	3	ST7_C1P1
2016_281.1‡	ST7	Helichrysum italicum	Corsica, Porto-Vecchio	2016	24.13	7	24	7	7	14	19	7	4	15	8	10	9	7	126	3	ST7_C1P1
2016_282.1‡	ST7	Genista corsica	Corsica, Porto-Vecchio	2016	29.67	7	24	7	6	14	23	7	4	15	8	10	9	6	102	3	ST7_C1P1
2016_303.1†‡	ST7	Phagnalon saxatile	Corsica, Ocana	2016	29.11	7	24	7	7	16	19	7	4	13	8	13	9	8	165	4	ST7_C2
2016_308.4‡	ST7	Helichrysum italicum	Corsica, Pianottoli Caldarello	2016	21.63	7	24	7	7	14	22	7	4	15	8	11	9	8	138	3	ST7_C1P1
2016_311.1‡	ST6	Helichrysum italicum	Corsica, Cargese	2016	19.97	12	29	8	11	22	8	3	8	10	13	9	17	10	224	1	ST6_C1P1
2016_327.1‡	ST6	Spartium junceum	Corsica, Afa	2016	26.62	12	29	10	8	21	7	3	8	11	13	9	17	9	28	1	ST6_C1P1
2016_332.10‡	ST7	Calicotome villosa	Corsica, Cauro	2016	24.88	7	24	7	7	13	21	7	4	12	13	9	17	10	116	4	ST7_C2
2016_332.5‡	ST7	Calicotome villosa	Corsica, Cauro	2016	31.44	7	24	8	7	15	23	7	4	15	8	10	9	8	263	3	ST7_C1P1
2016_346.18‡	ST7	Calicotome villosa	Corsica, Coti-Chiavari	2016	25.91	7	24	7	7	13	22	7	4	14	8	11	9	8	117	3	ST7_C1P1
2016_348.1‡	ST7	Genista corsica	Corsica, Sartene	2016	24.99	7	24	8	7	14	23	7	4	15	8	11	9	8	258	3	ST7_C1P1
2016_351.1‡	ST6	Spartium junceum	Corsica, Ajaccio	2016	22.84	12	29	10	11	22	7	3	8	11	13	9	17	10	9	1	ST6_C1P1
2016_353.3‡	ST6	Calicotome villosa	Corsica, Calcatoggio	2016	24.96	12	29	9	11	22	7	3	8	11	13	9	17	10	309	1	ST6_C1P1
2016_354.1‡	ST6	Helichrysum italicum	Corsica, Calcatoggio	2016	19.56	12	29	9	11	20	6	1	8	11	13	9	17	10	293	1	ST6_C1P1
2016_379.1‡	ST6	Calicotome villosa	Corsica, Ambiegna	2016	23.98	12	29	8	11	23	7	3	6	10	13	9	17	11	212	1	ST6_C1P1
2016_390.1‡	ST7	Calicotome villosa	Corsica, Grossa	2016	24.3	7	24	7	7	14	20	7	4	15	8	11	9	8	128	3	ST7_C1P1
2016_40.1‡	cysG_7	Spartium junceum	Corsica, Grosseto-Prugna	2016	30.42	7	24	6	7	16	24	7	4	13	8	12	9	8	61	4	ST7_C2
2016_40.2‡	cysG_3	Spartium junceum	Corsica, Grosseto-Prugna	2016	22.62	12	29	9	9	22	7	3	8	11	14	9	17	10	20	1	ST6_C1P1
2016_40.3‡	cysG_3	Spartium junceum	Corsica, Grosseto-Prugna	2016	21.93	12	29	9	11	21	7	3	8	12	13	9	17	10	306	1	ST6_C1P1
2016_40.5‡	ST7	Spartium junceum	Corsica, Grosseto-Prugna	2016	23.89	7	24	6	7	17	23	8	4	10	9	12	9	8	65	4	ST7_C2
2016_400.1/CFBP 13629*‡	ST6	Polygala myrtifolia	Corsica, Appietto	2016	23.17	12	29	9	11	21	7	3	8	11	13	9	17	10	303	1	ST6_C1P1
2016_403.1‡	ST6	Spartium junceum	Corsica, Alata	2016	24.07	12	29	10	11	22	7	3	8	12	13	9	17	10	11	1	ST6_C1P1
2016_461.2‡	ST7	Lavandula angustifolia	Corsica, Loreto-Di-Tallano	2016	26.59	7	24	8	7	14	22	7	4	15	8	11	9	8	255	3	ST7_C1P1
2016_462.1‡	ST6	Calicotome villosa	Corsica, San Gavino Di Carbini	2016	30.14	11	29	7	10	20	7	3	8	11	12	8	17	11	93	2	ST6_C2
2016_500.1‡	ST6	Polygala myrtifolia	Corsica, Biguglia	2016	29.49	12	29	10	12	29	7	3	8	11	13	9	17	11	17	1	ST6_C1P1
2016_514.1‡	ST7	Helichrysum italicum	Corsica, Olmiccia	2016	25.29	7	24	7	8	14	22	7	4	15	9	11	9	8	194	3	ST7_C1P1
2016_534.1‡	ST6	Polygala myrtifolia	Corsica, Ajaccio	2016	23.85	12	29	8	11	22	7	3	9	10	13	9	17	10	227	1	ST6_C1P1
2016_540.1‡	ST7	Artemisia arborescens	Corsica, Bonifacio	2016	30.35	7	24	7	7	14	23	7	4	5	8	11	9	5	149	3	ST7_C1P1
2016_603.1‡	ST6	Polygala myrtifolia	Corsica, Pietrosella	2016	22.65	12	29	9	12	21	7	3	4	11	13	9	17	8	55	1	ST6_C1P1
2016_61.11‡	cysG_3	Polygala myrtifolia	Corsica, Ajaccio	2016	26.94	11	29	9	11	20	7	3	8	11	13	9	17	10	285	1	ST6_C1P1
2016_61.13‡	cysG_3	Polygala myrtifolia	Corsica, Ajaccio	2016	21.76	12	29	9	11	22	7	3	8	11	13	9	17	10	309	1	ST6_C1P1
2016_61.2‡	cysG_3	Polygala myrtifolia	Corsica, Ajaccio	2016	26.66	12	29	8	11	21	7	3	8	10	13	9	17	10	215	1	ST6_C1P1
2016_61.3‡	ST6	Polygala myrtifolia	Corsica, Ajaccio	2016	23.11	12	29	9	9	21	7	3	9	11	13	9	17	10	2	1	ST6_C1P1
2016_61.9‡	ST6	Polygala myrtifolia	Corsica, Ajaccio	2016	21.39	12	29	8	11	21	7	3	8	10	13	9	17	10	215	1	ST6_C1P1
2016_645.1‡	ST6	Lavandula sp.	Corsica, Ambiegna	2016	24.62	12	29	9	11	23	7	3	8	9	13	7	17	10	318	1	ST6_C1P1
2016_706.1‡	ST7	Polygala myrtifolia	PACA, La Seyna-sur-Mer	2016	27.31	8	24	6	7	14	23	7	4	12	8	11	9	8	78	4	ST7_P2
2016_72.1‡	ST7	Spartium junceum	Corsica, Ajaccio	2016	25.99	7	24	6	7	16	23	7	4	13	8	12	9	8	60	4	ST7_C2
2016_740.1‡	ST6	Polygala myrtifolia	Corsica, Villanova	2016	27.14	11	29	10	13	22	7	3	8	11	11	9	17	9	19	2	ST6_C2
2016_742.1‡	ST7	Spartium junceum	PACA, Theoule sur Mer	2016	21.5	7	24	8	7	15	15	9	4	12	8	12	9	8	276	4	ST7_P2
2016_762.1‡	ST7	Polygala myrtifolia	Corsica, Porto-Vecchio	2016	28.01	7	24	8	7	14	23	7	4	16	8	11	9	8	259	3	ST7_C1P1
2016_764.1‡	ST7	Polygala myrtifolia	PACA, Mougins	2016	22.69	8	24	7	7	13	24	7	4	14	8	12	9	8	188	4	ST7_P2
2016_799.1‡	ST7	Calicotome villosa	Corsica	2016	22.17	7	24	7	7	14	22	7	4	16	8	8	9	7	142	3	ST7_C1P1
2016_821.4‡	ST6	Helichrysum italicum	Corsica, Osani	2016	18.59	12	27	9	11	21	6	1	8	11	13	9	17	10	288	1	ST6_C1P1
2016_828.2‡	ST7	Helichrysum italicum	Corsica, Santa Maria Figanielle	2016	23.96	7	24	7	7	14	22	7	4	17	8	11	9	8	143	3	ST7_C1P1
2016_83.1‡	ST7	Spartium junceum	Corsica, Propriano	2016	29.24	7	24	7	7	14	23	7	4	15	8	11	9	8	146	3	ST7_C1P1
2016_830.1‡	ST7	Cytisus villosus	Corsica, Mela	2016	29.32	7	24	7	7	14	23	7	4	15	9	11	9	9	148	3	ST7_C1P1
2016_836.1‡	ST6	Lavandula sp.	Corsica, Arbori	2016	26.02	12	30	1	11	22	7	3	8	10	13	9	17	11	31	1	ST6_C1P1
2016_841.1‡	ST6	Cistus creticus	Corsica, Arbori	2016	24.82	12	29	10	11	20	7	3	8	12	13	9	17	9	8	1	ST6_C1P1
2016_848.3‡	ST7	Helichrysum italicum	Corsica, Santa Maria Figanielle	2016	25	7	24	7	7	14	22	7	4	15	8	11	9	9	139	3	ST7_C1P1
2016_85.1‡	ST7	Polygala myrtifolia	Corsica, Santa Reparata Di Balagna	2016	30.35	7	24	7	7	14	22	7	4	16	8	11	9	7	140	3	ST7_C1P1
2017_101.1‡	ST7	Polygala myrtifolia	Corsica, Porto-Vecchio	2017	24.18	7	24	9	7	15	22	7	4	15	8	11	9	8	24	3	ST7_C1P1
2017_101.2‡	ST7	Polygala myrtifolia	Corsica, Porto-Vecchio	2017	26.48	7	24	8	7	14	23	7	4	15	8	11	9	8	258	3	ST7_C1P1
2017_101.3‡	ST7	Polygala myrtifolia	Corsica, Porto-Vecchio	2017	26.04	7	24	7	7	16	21	7	4	15	8	9	9	8	169	3	ST7_C1P1
2017_15	ST7	Spartium junceum	Corsica, Corbara	2017	24.96	7	24	7	7	14	16	7	4	16	8	8	9	7	123	3	ST7_C1P1
2017_183.1‡†	ST6	Polygala myrtifolia	PACA, Antibes	2017	25.94	16	29	8	11	18	7	3	8	10	13	7	17	7	231	2	ST6_P2
2017_213.1‡	ST6	Polygala myrtifolia	Corsica, Bastelicaccia	2017	23.96	12	29	9	11	22	7	3	8	11	13	9	17	10	309	1	ST6_C1P1
2017_322.1†‡	ST7	Polygala myrtifolia	PACA, Biot	2017	19.2	7	24	7	7	15	20	7	4	13	8	13	9	8	155	4	ST7_P2
2017_324.1/CFBP 13598*†‡	ST7	Acacia dealbata	PACA, Villeneuve Loubet	2017	25.63	7	24	7	7	16	12	7	4	13	8	13	9	8	163	4	ST7_P2
2017_326.1‡	ST7	Spartium junceum	PACA, Villeneuve Loubet	2017	24.36	7	24	8	7	27	21	7	4	14	8	11	9	9	274	4	ST7_P2
2017_326.2‡	ST7	Spartium junceum	PACA, Villeneuve Loubet	2017	25.84	7	24	7	7	15	15	7	4	14	8	11	9	10	153	3	ST7_C1P1
2017_328.1‡	ST7	Polygala sp.	PACA, Villeneuve Loubet	2017	27.22	7	24	7	8	21	21	7	4	12	8	11	9	9	198	4	ST7_P2
2017_328.2‡	ST7	Polygala sp.	PACA, Villeneuve Loubet	2017	24.17	7	24	7	8	21	21	7	4	12	8	11	9	9	198	4	ST7_P2
2017_328.3†‡	ST6	Polygala sp.	PACA, Antibes	2017	27.38	7	29	7	7	20	7	3	8	10	13	7	17	7	184	2	ST6_P2
2017_328.4†‡	ST6	Polygala myrtifolia	PACA, Antibes	2017	30.79	16	29	8	10	16	8	3	4	9	13	9	17	7	205	2	ST6_P2
2017_337.1‡	ST6	Polygala myrtifolia	Corsica, Sarrola Carcopino	2017	27.58	12	29	8	11	21	7	3	8	10	13	9	17	11	216	1	ST6_C1P1
2017_337.2‡	ST6	Polygala myrtifolia	Corsica, Grosseto-Prugna	2017	24.2	12	29	9	11	22	7	3	8	11	13	9	17	10	309	1	ST6_C1P1
2017_357.1‡	ST6	Polygala myrtifolia	Corsica, Ajaccio	2017	28.34	12	29	9	11	23	7	3	8	11	13	9	17	11	317	1	ST6_C1P1
2017_357.3‡	ST7	Polygala myrtifolia	Corsica, Grosseto-Prugna	2017	26.08	7	24	6	7	17	7	8	4	13	8	11	9	8	66	4	ST7_C2
2017_357.4‡	ST6	Polygala myrtifolia	Corsica, Bastelicaccia	2017	25.1	12	29	9	11	22	7	3	8	10	13	9	17	10	308	1	ST6_C1P1
2017_357.5‡	ST6	Polygala myrtifolia	Corsica, Grosseto-Prugna	2017	26.96	11	29	9	11	23	7	3	8	11	13	9	17	10	286	1	ST6_C1P1
2017_374.1‡	ST7	Polygala myrtifolia	Corsica, Pietrosella	2017	31.11	7	24	7	7	14	24	7	4	16	8	11	9	8	151	3	ST7_C1P1
2017_374.2‡	ST7	Polygala myrtifolia	Corsica, Pietrosella	2017	30.16	7	24	7	7	14	21	7	4	15	7	10	9	9	132	3	ST7_C1P1
2017_374.3‡	ST6	Polygala myrtifolia	Corsica, Pietrosella	2017	29.04	12	29	10	9	29	7	3	8	12	13	10	17	10	29	1	ST6_C1P1
2017_374.4‡	ST6	Polygala myrtifolia	Corsica, Pietrosella	2017	30.73	12	29	8	11	21	8	3	8	10	13	9	17	11	218	1	ST6_C1P1
2017_38	ST6	Polygala myrtifolia	Corsica, Vignola	2017	25.16	12	27	10	11	12	7	3	8	11	14	9	17	10	4	1	ST6_C1P1
2017_392.1‡	ST6	Polygala myrtifolia	Corsica, Cargese	2017	27.45	12	29	8	11	22	7	3	8	10	13	10	17	10	219	1	ST6_C1P1
2017_42	ST6	Polygala myrtifolia	Corsica, Vignola	2017	22.91	12	29	10	11	22	7	3	8	11	13	9	17	10	9	1	ST6_C1P1
2017_500.1‡	ST6	Polygala myrtifolia	Corsica, Afa	2017	28.16	12	29	9	12	22	7	3	8	11	13	9	17	11	40	1	ST6_C1P1
2017_500.2‡	ST6	Polygala myrtifolia	Corsica, Afa	2017	26.45	12	29	6	11	21	6	3	8	12	13	9	17	12	54	1	ST6_C1P1
2017_500.3‡	ST6	Polygala myrtifolia	Corsica, Afa	2017	28.2	12	29	9	12	16	7	3	8	11	13	9	17	10	49	1	ST6_C1P1
2017_501.1‡	ST6	Polygala myrtifolia	PACA, Antibes	2017	24.69	11	29	8	8	22	7	3	8	10	14	8	15	10	279	2	ST6_P2
2017_501.3†‡	ST6	Polygala myrtifolia	PACA, Antibes	2017	22.38	16	29	8	10	23	7	3	8	10	13	9	17	10	209	2	ST6_P2
2017_515.1/CFBP 13687*‡	ST7	Medicago sativa	PACA, La Seyna-sur-Mer	2017	21.99	8	24	6	7	13	22	7	4	12	8	11	9	9	74	4	ST7_P2
2017_527.1†‡	ST6	Polygala myrtifolia	PACA, Antibes	2017	28.33	15	29	8	10	20	7	3	8	10	13	9	17	9	204	2	ST6_P2
2017_527.2‡	ST7	Polygala myrtifolia	PACA, Antibes	2017	29.69	7	24	8	8	16	22	7	4	12	8	12	9	8	282	4	ST7_P2
2017_527.3/CFBP 13637*‡	ST7	Polygala myrtifolia	PACA, Antibes	2017	27.8	7	24	8	7	14	23	7	4	12	8	12	9	9	257	4	ST7_P2
2017_528.1/CFBP 13638*‡	ST6	Euryops chrysanthemoides	PACA, Antibes	2017	23.52	12	29	8	13	25	7	3	8	9	13	8	17	10	242	2	ST6_P2
2017_550.1‡	ST7	Polygala myrtifolia	Corsica, Sartene	2017	30.1	7	24	7	7	13	20	7	4	15	8	11	9	9	115	3	ST7_C1P1
2017_552.1‡	ST6	Polygala myrtifolia	PACA, Antibes	2017	25.44	16	29	8	10	19	7	3	8	10	12	10	17	9	207	2	ST6_P2
2017_563.1‡	ST6	Polygala myrtifolia	Corsica, Furiani	2017	29.15	12	29	9	12	27	7	3	9	11	13	9	17	10	39	1	ST6_C1P1
2017_564.1‡	ST6	Polygala myrtifolia	PACA, Antibes	2017	29.62	11	29	8	13	21	7	3	8	10	12	8	17	10	239	2	ST6_P2
2017_564.2‡	ST6	Polygala myrtifolia	PACA, Antibes	2017	27.78	12	29	8	14	23	7	3	8	10	14	8	17	9	243	2	ST6_P2
2017_564.3‡	ST6	Polygala myrtifolia	PACA, Antibes	2017	29.49	10	29	8	13	23	7	3	8	10	12	8	17	10	237	2	ST6_P2
2017_564.4‡	ST7	Polygala myrtifolia	PACA, Antibes	2017	30.81	7	24	8	7	12	19	7	4	14	8	12	9	8	252	4	ST7_P2
2017_575.1‡	ST7	Polygala myrtifolia	PACA, Nice	2017	28.42	7	24	7	7	13	13	7	4	15	8	11	9	8	114	3	ST7_C1P1
2017_575.4‡	ST6	Polygala myrtifolia	PACA, Antibes	2017	31.84	12	29	7	11	15	7	3	8	10	13	8	17	8	98	1	ST6_C1P1
2017_601.1‡	ST6	Polygala myrtifolia	PACA, Vallauris	2017	30.51	11	29	9	13	16	7	3	8	10	12	8	17	9	34	2	ST6_P2
2017_601.2‡	ST7	Polygala myrtifolia	PACA, Vallauris	2017	30.47	7	24	7	7	14	23	7	4	14	8	12	9	9	144	4	ST7_P2
2017_601.3‡	ST7	Polygala myrtifolia	PACA, Vallauris	2017	28.21	8	24	7	7	13	23	6	4	15	8	11	9	8	185	3	ST7_C1P1
2017_601.4‡	ST7	Polygala myrtifolia	PACA, Vallauris	2017	28.56	8	24	6	7	13	22	7	4	15	8	13	9	7	76	4	ST7_P2
2017_601.5‡	ST7	Polygala myrtifolia	PACA, Vallauris	2017	29.41	7	24	7	7	11	20	7	4	18	8	11	9	7	112	3	ST7_C1P1
2017_607.1‡	ST7	Polygala myrtifolia	PACA, Menton	2017	20.52	7	24	8	7	17	24	7	4	13	8	13	9	9	271	4	ST7_P2
2017_615.1‡	ST7	Polygala myrtifolia	PACA, Vallauris	2017	27.26	7	24	8	7	15	27	7	4	15	8	11	9	8	266	3	ST7_C1P1
2017_615.2‡	ST7	Polygala myrtifolia	PACA, Vallauris	2017	26.3	8	24	7	7	15	24	7	4	13	8	12	9	6	192	4	ST7_P2
2017_615.3‡	ST6	Polygala myrtifolia	PACA, Vallauris	2017	27.81	12	29	7	9	13	7	3	10	10	13	10	17	8	200	1	ST6_C1P1
2017_621.1‡	ST7	Euryops chrysanthemoides	PACA, Ollioules	2017	27.95	8	24	3	7	13	23	7	4	12	8	11	9	8	41	4	ST7_P2
2017_625.2‡	ST6	Polygala myrtifolia	Corsica, Peri	2017	25.42	12	29	9	11	22	7	3	8	11	13	9	17	11	310	1	ST6_C1P1
2017_625.3‡	ST6	Polygala myrtifolia	Corsica, Peri	2017	29.07	12	29	8	10	20	7	3	8	11	13	9	17	10	202	1	ST6_C1P1
2017_631.1‡	ST7	Polygala myrtifolia	PACA, Vallauris	2017	28.73	7	24	7	7	14	23	7	4	15	8	11	9	8	146	3	ST7_C1P1
2017_633.1/CFBP 13639*†‡	ST6	Prunus avium	PACA, Antibes	2017	30.51	16	29	8	11	19	7	7	8	10	13	8	17	7	233	2	ST6_P2
2017_77	ST7	Genista corsica	Corsica, Rocapina	2017	26.07	7	24	7	7	14	22	8	4	15	8	11	9	8	180	3	ST7_C1P1
2017_78	ST7	Polygala myrtifolia	Corsica, Pont de l'Oso	2017	23.96	7	24	7	8	14	27	7	4	15	8	10	9	8	195	3	ST7_C1P1
2017_XF24	cysG_7	Genista corsica	Corsica, Sartene	2017	28.8	7	24	7	7	14	21	8	4	15	8	11	9	8	179	3	ST7_C1P1
2017_XF32	cysG_3	Polygala myrtifolia	Corsica, Ajaccio	2017	24.89	12	29	8	11	21	7	3	8	10	13	9	17	7	217	1	ST6_C1P1
2017_XF41	cysG_7	Polygala myrtifolia	Corsica, Porto-Vecchio	2017	26.22	7	24	7	7	14	22	7	4	16	8	11	9	8	141	3	ST7_C1P1
2018_176.1‡	ST6	Polygala myrtifolia	Corsica, Ajaccio	2018	27.56	12	29	8	12	22	7	3	8	10	13	9	17	10	234	1	ST6_C1P1
2018_182.1‡	ST7	Polygala myrtifolia	PACA, Saint Laurent du Var	2018	28.35	7	24	6	7	18	18	6	5	12	9	12	9	7	68	4	ST7_P2
2018_192.1‡	cysG_3	Helichrysum italicum	PACA, Nice	2018	29.16	11	29	8	13	29	7	3	8	9	12	8	17	10	240	2	ST6_P2
2018_222.1‡	ST7	Polygala myrtifolia	PACA, Villeneuve Loubet	2018	31.55	7	24	8	7	17	25	7	4	13	8	11	9	7	272	4	ST7_P2
2018_225.1‡	ST6	Polygala myrtifolia	PACA, Antibes	2018	25.36	11	29	9	13	23	7	3	8	11	13	8	17	10	33	2	ST6_P2
2018_226.1†‡	ST7	Euryops chrysanthemoides	PACA, Villeneuve Loubet	2018	29.75	7	24	5	7	25	20	6	4	15	9	11	9	9	50	4	ST7_P2
2018_226.3‡	ST7	Euryops chrysanthemoides	PACA, Villeneuve Loubet	2018	27.15	7	24	7	7	25	21	7	4	12	8	11	9	9	178	4	ST7_P2
2018_283.1‡	ST7	Helichrysum italicum	PACA, Villeneuve Loubet	2018	27.69	7	24	5	8	21	7	7	4	12	8	11	9	9	53	4	ST7_P2
2018_284.1‡	ST7	Euryops chrysanthemoides	PACA, Villeneuve Loubet	2018	27.12	7	24	7	7	14	19	7	4	13	8	12	9	9	125	4	ST7_P2
2018_287.1‡	ST7	Spartium junceum	PACA, Toulon	2018	29.07	8	24	7	7	13	23	7	4	12	8	11	9	8	187	4	ST7_P2
2018_287.2‡	ST7	Spartium junceum	PACA, La Seyna-sur-Mer	2018	31.85	8	24	7	7	13	26	7	4	13	8	11	9	8	189	4	ST7_P2
2018_288.1‡	ST7	Polygala myrtifolia	PACA, La Seyna-sur-Mer	2018	26.17	8	24	6	7	13	22	7	4	13	8	12	9	8	75	4	ST7_P2
2018_316.1†‡	ST6	Polygala myrtifolia	PACA, Antibes	2018	28.55	16	29	8	10	22	7	3	8	9	13	9	17	9	208	2	ST6_P2
2018_316.2‡	ST6	Polygala myrtifolia	PACA, Antibes	2018	29.13	10	29	8	13	22	7	3	8	10	12	8	17	8	236	2	ST6_P2
2018_316.4‡	ST7	Polygala myrtifolia	PACA, Antibes	2018	29.94	7	24	8	7	16	22	7	4	14	8	9	9	8	267	4	ST7_P2
2018_316.5†‡	ST6	Polygala myrtifolia	PACA, Antibes	2018	26.72	16	29	8	10	19	6	1	8	10	13	9	17	9	206	2	ST6_P2
2018_323.2†‡	ST6	Polygala myrtifolia	PACA, Antibes	2018	27.6	16	29	8	11	19	7	3	8	9	13	9	17	9	232	2	ST6_P2
2018_369.1†‡	cysG_3	Polygala myrtifolia	PACA, Antibes	2018	25.8	16	29	7	10	19	7	3	4	10	13	9	17	9	94	2	ST6_P2
2018_390.1‡	ST7	Polygala myrtifolia	PACA, La Seyna-sur-Mer	2018	28.74	8	24	6	7	14	23	7	4	12	8	11	8	8	77	4	ST7_P2
2018_390.2‡	ST7	Polygala myrtifolia	PACA, Ollioules	2018	27.42	8	24	6	7	13	23	6	4	11	8	11	9	9	69	4	ST7_P2
2018_391.1‡	ST7	Spartium junceum	PACA, Ollioules	2018	21.49	8	24	6	7	13	19	7	4	12	8	11	9	9	72	4	ST7_P2
2018_410.1‡	ST7	Spartium junceum	PACA, Ollioules	2018	28.27	8	24	6	7	11	23	7	4	11	7	11	9	8	70	4	ST7_P2
2018_410.2‡	ST7	Spartium junceum	PACA, Ollioules	2018	23.35	8	24	6	7	13	14	7	4	11	8	11	9	8	71	4	ST7_P2
2018_410.3‡	ST7	Spartium junceum	PACA, Ollioules	2018	25.19	8	24	7	7	13	28	7	4	12	8	12	9	8	190	4	ST7_P2
2018_410.4‡	ST7	Spartium junceum	PACA, Ollioules	2018	26.11	8	24	6	7	14	24	7	4	11	8	11	9	8	79	4	ST7_P2
2018_410.5‡	ST7	Spartium junceum	PACA, Toulon	2018	29.13	8	24	6	7	13	21	7	4	12	8	11	9	8	73	4	ST7_P2
2018_422.1‡	ST7	Coronilla glauca	PACA, Mougins	2018	26	8	24	7	7	13	22	7	4	14	8	12	9	8	186	4	ST7_P2
2018_437.1‡	ST6	Lonicera japonica	PACA, Villeneuve Loubet	2018	28.92	13	29	8	10	19	7	3	9	10	13	8	17	9	203	2	ST6_P2
2018_438.1‡	ST7	Grevillea juniperina	PACA, Villeneuve Loubet	2018	28.13	7	24	10	5	15	24	7	4	12	8	12	9	8	23	4	ST7_P2
2018_486.1‡	ST7	Polygala myrtifolia	PACA, Toulon	2018	19.96	8	24	8	7	12	22	7	4	12	8	11	9	8	277	4	ST7_P2
2018_511.1‡	ST7	Euryops chrysanthemoides	PACA, Theoule sur Mer	2018	24.89	7	24	7	7	15	23	7	4	13	8	10	9	9	160	4	ST7_P2
2018_545.1‡	ST6	Polygala myrtifolia	Corsica, Ajaccio	2018	28.04	11	29	9	11	20	7	3	8	11	13	9	17	10	285	1	ST6_C1P1
2018_626.2‡	ST7	Polygala myrtifolia	PACA, Antibes	2018	29.16	7	24	8	7	15	23	7	4	12	8	12	9	7	262	4	ST7_P2
2018_626.3‡	ST7	Polygala myrtifolia	PACA, Nice	2018	29.22	7	24	8	7	14	24	7	4	12	8	11	9	9	260	4	ST7_P2
2018_626.4‡	ST7	Polygala myrtifolia	PACA, Nice	2018	30.76	7	24	8	7	14	24	7	4	12	8	12	9	9	261	4	ST7_P2
2018_627.1‡	ST7	Euryops chrysanthemoides	PACA, Antibes	2018	31.96	7	24	8	7	17	23	7	4	12	8	12	9	8	269	4	ST7_P2
2018_65.1‡	ST7	Polygala myrtifolia	PACA, Saint Raphael	2018	23.59	5	24	8	7	23	20	7	4	12	8	11	9	6	249	4	ST7_P2
2018_65.2‡	ST7	Polygala myrtifolia	PACA, Saint Raphael	2018	20.96	5	24	8	7	23	20	7	4	12	8	11	9	6	249	4	ST7_P2
2018_65.3‡	ST7	Polygala myrtifolia	PACA, Saint Raphael	2018	21.75	7	24	7	7	21	21	7	4	12	8	12	9	9	173	4	ST7_P2
2018_65.4/CFBP 13693*‡	ST7	Polygala myrtifolia	PACA, Saint Raphael	2018	20.99	7	24	8	7	22	20	7	4	12	8	11	9	6	273	4	ST7_P2
2018_666.1‡	ST7	Polygala myrtifolia	PACA, Nice	2018	21.51	6	24	7	7	14	24	7	4	12	8	10	9	8	105	4	ST7_P2
2018_683.1‡	ST6	Prunus dulcis	PACA, Antibes	2018	27.25	9	29	7	12	17	7	3	8	10	12	8	17	10	100	2	ST6_P2
2018_684.1‡	ST7	Polygala myrtifolia	PACA, Le Cannet	2018	24.26	8	24	6	7	12	22	8	4	15	8	12	9	8	80	4	ST7_P2
2018_700.1‡	ST7	Polygala myrtifolia	PACA, Saint Raphael	2018	24.48	7	24	7	7	22	21	7	4	12	8	11	9	9	175	4	ST7_P2
2018_700.2‡	ST7	Polygala myrtifolia	PACA, Saint Raphael	2018	25.44	7	24	7	7	21	21	7	4	12	8	12	9	9	173	4	ST7_P2
2018_716.1‡	ST7	Veronica sp.	PACA, Villeneuve Loubet	2018	30.7	7	24	4	7	14	22	7	4	11	8	14	9	8	42	3	ST7_C1P1
2018_716.2‡	cysG_7	Veronica elliptica	PACA, Villeneuve Loubet	2018	30.21	7	24	8	5	15	23	7	4	12	8	12	9	8	244	4	ST7_P2
2018_717.1‡	ST7	Convolvulus cneorum	PACA, Villeneuve Loubet	2018	22.93	7	24	8	7	12	19	7	4	11	9	12	9	8	251	4	ST7_P2
2018_721.1‡	ST7	Lavandula x intermedia	PACA, Villeneuve Loubet	2018	29.19	7	24	8	7	15	24	7	4	12	8	13	9	8	264	4	ST7_P2
2018_727.1‡	ST6	Polygala myrtifolia	Corsica, Grosseto-Prugna	2018	28.28	12	29	9	11	19	7	3	8	11	13	9	17	10	298	1	ST6_C1P1
2018_736.1‡	cysG_7	Polygala myrtifolia	PACA, Saint Raphael	2018	26.86	7	24	7	7	23	21	7	4	13	8	11	9	9	177	4	ST7_P2
2018_765.1‡	ST7	Polygala myrtifolia	PACA, Nice	2018	25.94	7	24	8	7	15	24	7	4	13	7	10	9	8	265	4	ST7_P2
2018_794.1‡	ST7	Polygala myrtifolia	PACA, Saint Raphael	2018	21.6	7	24	7	7	22	20	7	4	12	8	11	9	10	174	4	ST7_P2
2018_795.1‡	ST7	Coronilla glauca	PACA, Saint Raphael	2018	20.57	7	24	7	7	21	20	7	4	12	8	11	9	9	172	4	ST7_P2
2018_851.1‡	ST6	Polygala myrtifolia	Corsica, Alata	2018	30.56	11	29	12	10	23	7	3	9	11	13	9	17	10	35	2	ST6_C2
2018_860.1‡	ST7	Polygala myrtifolia	Corsica, Sartene	2018	24.44	7	24	7	7	14	22	7	4	14	8	11	9	8	137	3	ST7_C1P1
2018_860.2‡	ST7	Polygala myrtifolia	Corsica, Sartene	2018	28.3	7	24	7	7	15	22	7	4	15	8	11	9	8	158	3	ST7_C1P1
2018_860.3‡	ST7	Polygala myrtifolia	Corsica, Propriano	2018	28.69	7	24	7	7	13	22	7	4	15	8	11	9	7	118	3	ST7_C1P1
CFBP 13552	ST7	Polygala myrtifolia	Corsica, Porto-Vecchio	2016	na	7	24	9	7	14	22	8	4	15	8	11	9	8	22	3	ST7_C1P1
CFBP 13586	ST6	Lavandula X allardii	Corsica, Ajaccio	2015	na	12	29	9	11	22	7	3	8	11	13	9	17	10	309	1	ST6_C1P1
CFBP 13587†	ST6	Prunus cerasus	PACA, Antibes	2017	na	16	29	8	11	19	7	1	8	10	13	7	17	7	230	2	ST6_P2
CFBP 13588	ST7	Polygala myrtifolia	Corsica, Propriano	2015	na	7	24	7	7	15	23	7	4	15	9	11	9	10	161	3	ST7_C1P1
CFBP 13589	ST7	Spartium junceum	PACA, Afa	2016	na	7	24	5	7	15	21	7	4	13	8	10	9	9	51	4	ST7_P2
CFBP 13590	ST7	Coronilla glauca	PACA, Villeneuve Loubet	2017	na	6	24	7	7	16	25	7	4	13	8	13	9	11	106	4	ST7_P2
CFBP 13591	ST6	Polygala myrtifolia	Corsica	2016	na	12	29	10	11	22	7	3	8	11	13	9	17	10	9	1	ST6_C1P1
CFBP 13592	ST7	Prunus dulcis	Corsica	2016	na	7	24	7	7	14	22	7	4	16	8	8	9	7	142	3	ST7_C1P1
CFBP 13623	ST6	Lavandula angustifolia	Corsica, Ajaccio	2015	na	12	29	10	11	28	7	3	8	11	13	9	17	10	14	1	ST6_C1P1
CFBP 13625	ST7	Polygala myrtifolia	Corsica, Propriano	2015	na	7	24	4	7	13	23	7	5	16	8	8	9	8	43	4	ST7_C2
CFBP 13626	ST6	Helichrysum italicum	Corsica	2016	na	12	29	9	11	15	7	3	8	11	13	9	17	10	295	1	ST6_C1P1
CFBP 13627	ST6	Calicotome villosa	Corsica	2016	na	12	29	9	11	22	7	3	8	11	13	9	17	10	309	1	ST6_C1P1
CFBP 13628	ST6	Lavandula sp.	Corsica	2016	na	12	29	9	11	24	7	3	8	13	13	9	17	10	247	1	ST6_C1P1
CFBP 13630	ST6	Cistus monspeliensis	Corsica	2016	na	10	29	7	10	21	7	3	9	11	13	8	17	10	92	2	ST6_C2
CFBP 13631	ST7	Cistus monspeliensis	Corsica	2016	na	7	24	7	7	16	21	7	4	15	8	11	9	8	168	3	ST7_C1P1
CFBP 13632	ST6	Lavandula stoechas	Corsica	2016	na	10	29	7	10	20	7	3	9	11	12	8	15	10	90	2	ST6_C2
CFBP 13633	ST6	Rosa canina	Corsica	2016	na	12	29	9	11	20	8	3	8	11	13	9	17	10	300	1	ST6_C1P1
CFBP 13634	ST7	Westrigia fructicosa	PACA, Alpes-Maritimes	2017	na	7	24	7	8	15	22	7	4	16	8	11	9	8	196	3	ST7_C1P1
CFBP 13635	ST7	Cistus creticus	Corsica	2017	na	7	24	7	7	16	29	7	4	15	8	11	9	8	171	3	ST7_C1P1
CFBP 13636	ST7	Coronilla glauca	PACA, Villeneuve Loubet	2017	na	7	24	8	7	17	24	7	4	12	8	12	9	12	270	4	ST7_P2
CFBP 13688	ST7	Convolvulus cneorum	PACA, Villeneuve Loubet	2018	na	7	24	8	7	17	22	7	4	12	8	12	9	8	268	4	ST7_P2
CFBP 13689	ST7	Prunus dulcis	Corsica, Corbara	2018	na	12	28	9	11	14	22	7	4	16	8	8	9	7	290	4	ST7_C2
CFBP 13691	ST7	Polygala myrtifolia	PACA, Saint Laurent du Var	2018	na	7	24	6	7	18	18	6	5	12	9	11	9	7	67	4	ST7_P2
CFBP 13692	ST7	Convolvulus cneorum	PACA, Villeneuve Loubet	2018	na	16	29	7	7	21	18	7	4	12	9	12	9	9	104	4	ST7_P2
CFBP 13694	ST7	Euryops chrysanthemoides	PACA, Villeneuve Loubet	2018	na	8	22	5	3	25	19	6	4	14	9	11	9	9	48	4	ST7_P2
CFBP 13695	ST7	Helichrysum italicum	PACA, Villeneuve Loubet	2018	na	12	24	8	8	19	24	7	4	12	8	11	9	9	280	4	ST7_P2
CFBP 13741	ST6	Polygala myrtifolia	Corsica, Vignola	2017	na	12	27	10	11	12	7	3	8	11	14	9	17	10	4	1	ST6_C1P1
CFBP 13742	ST6	Polygala myrtifolia	Corsica, Vignola	2017	na	12	29	11	11	22	7	3	8	11	13	9	17	10	30	1	ST6_C1P1
CFBP 13743	ST7	Helichrysum italicum	Corsica, Propriano	2017	na	7	24	7	7	14	22	6	4	15	8	11	9	8	110	3	ST7_C1P1
CFBP 13745	ST6	Polygala myrtifolia	Corsica, Fontanaccia Bastelicaccia	2015	na	12	29	9	11	22	7	3	8	11	13	9	17	10	309	1	ST6_C1P1
CFBP 8416	ST7	Polygala myrtifolia	Corsica, Propriano	2015	na	7	24	7	7	14	22	7	4	15	8	11	9	8	138	3	ST7_C1P1
CFBP 8417	ST6	Spartium junceum	Corsica, Alata	2015	na	12	29	9	11	21	7	3	8	11	13	9	17	11	304	1	ST6_C1P1
CFBP 8418	ST6	Spartium junceum	Corsica, Alata	2015	na	12	29	9	11	22	7	3	8	11	13	9	18	11	312	1	ST6_C1P1
CFBP 8430	ST6	Polygala myrtifolia	PACA, Nice	2015	na	11	29	8	13	17	7	3	9	11	12	8	17	9	241	2	ST6_P2
CFBP 8431	ST6	Prunus cerasifera	Corsica, Afa	2015	na	12	29	9	7	22	7	3	8	11	13	9	17	10	32	1	ST6_C1P1
CFBP 8432	ST7	Polygala myrtifolia	PACA, Saint Laurent du Var	2015	na	7	24	12	7	16	25	7	4	12	8	12	9	9	37	4	ST7_P2
CFBP 8433	ST7	Cistus monspeliensis	Corsica, Grosseto-Prugna	2015	na	7	24	6	7	16	16	7	4	13	8	12	9	9	59	4	ST7_C2
CFBP 8434	ST7	Pelargonium sp.	Corsica, Propriano	2015	na	7	24	7	7	13	23	10	4	15	8	12	9	8	107	3	ST7_C1P1
CFBP 8435	ST6	Coronilla valentina	Corsica, Peri	2015	na	12	29	9	7	22	7	3	8	11	13	9	17	10	32	1	ST6_C1P1
