## Supplementary material for "Suspicions of two bridgehead invasions of *Xylella fastidiosa* subsp. *multiplex* in France": Sup table: Supplementary Data 4.xlsx

### Sheet: Sup data 4
Pop	Locus	Allelic profile	Frequence
ST6	ASSR-11	11	0.092
ST6	ASSR-11	13	0.022
ST6	ASSR-11	15	0.005
ST6	ASSR-16	25	0.005
ST6	ASSR-16	27	0.022
ST6	ASSR-16	30	0.011
ST6	COSS-1	1	0.005
ST6	COSS-1	11	0.005
ST6	OSSR-19	9	0.033
ST6	OSSR-19	10	0.125
ST6	OSSR-19	12	0.065
ST6	OSSR-19	13	0.065
ST6	OSSR-19	14	0.005
ST6	GSSR-7	20	0.109
ST6	GSSR-7	24	0.043
ST6	GSSR-7	28	0.011
ST6	GSSR-7	29	0.016
ST6	OSSR-16	6	0.022
ST6	OSSR-16	8	0.043
ST6	XFSSR-37	1	0.027
ST6	XFSSR-58	6	0.005
ST6	XFSSR-58	7	0.011
ST6	XFSSR-58	9	0.071
ST6	XFSSR-58	10	0.011
ST6	XFSSR-58	11	0.005
ST6	ASSR-9	7	0.005
ST6	ASSR-9	8	0.005
ST6	ASSR-12	11	0.011
ST6	ASSR-12	14	0.038
ST6	ASSR-19	7	0.027
ST6	GSSR-4	15	0.016
ST6	GSSR-4	18	0.011
ST6	GSSR-4	19	0.016
ST6	GSSR-4	21	0.005
ST7	ASSR-11	5	0.009
ST7	ASSR-11	6	0.014
ST7	ASSR-11	8	0.118
ST7	ASSR-16	22	0.005
ST7	ASSR-16	24	0.986
ST7	ASSR-16	28	0.005
ST7	COSS-1	3	0.005
ST7	COSS-1	4	0.009
ST7	OSSR-19	3	0.005
ST7	OSSR-19	5	0.009
ST7	OSSR-19	6	0.005
ST7	GSSR-7	11	0.014
ST7	OSSR-16	12	0.005
ST7	OSSR-16	13	0.009
ST7	OSSR-16	14	0.005
ST7	OSSR-16	15	0.009
ST7	OSSR-16	16	0.014
ST7	OSSR-16	17	0.009
ST7	OSSR-16	18	0.019
ST7	OSSR-16	19	0.042
ST7	OSSR-16	20	0.071
ST7	OSSR-16	21	0.127
ST7	OSSR-16	22	0.316
ST7	OSSR-16	23	0.198
ST7	OSSR-16	24	0.104
ST7	OSSR-16	25	0.033
ST7	OSSR-16	26	0.005
ST7	OSSR-16	27	0.009
ST7	OSSR-16	28	0.005
ST7	OSSR-16	29	0.005
ST7	XFSSR-37	5	0.005
ST7	XFSSR-37	6	0.033
ST7	XFSSR-37	8	0.042
ST7	XFSSR-37	9	0.005
ST7	XFSSR-37	10	0.005
ST7	ASSR-9	5	0.005
ST7	ASSR-9	14	0.071
ST7	ASSR-9	16	0.09
ST7	ASSR-9	17	0.014
ST7	ASSR-9	18	0.005
ST7	ASSR-12	8	0.906
ST7	ASSR-12	9	0.057
ST7	ASSR-19	12	0.208
ST7	ASSR-19	13	0.038
ST7	ASSR-19	14	0.005
ST7	GSSR-4	8	0.005
