## Supplementary material for "Suspicions of two bridgehead invasions of *Xylella fastidiosa* subsp. *multiplex* in France": Sup table: Supplementary Data 5.xlsx

### Sheet: Sup data 5
A)	RST \ FST	Cluster 1: ST6	Cluster 2: ST6	Cluster 3: ST7	Cluster 4: ST7
	Cluster 1: ST6	/	0.3186	0.7309	0.6302
	Cluster 2: ST6	0.0992	/	0.6574	0.5109
	Cluster 3: ST7	0.9557	0.9441	/	0.2099
	Cluster 4: ST7	0.9039	0.8608	0.1981	/
B)	RST \ FST	Cluster C1P1	Cluster C2	Cluster P2
	Cluster C1P1	/	0.429	0.3377
	Cluster C2	0.199	/	0.2122
	Cluster P2	0.1447	0.157	/
C)	RST \ FST	Cluster C1P1	Cluster C2	Cluster P2
	Cluster C1P1	/	0.2707	0.2341
	Cluster C2	0.2723	/	0.0965
	Cluster P2	0.2442	0.0602	/
