## Supplementary material for "Suspicions of two bridgehead invasions of *Xylella fastidiosa* subsp. *multiplex* in France": Sup table: Supplementary Data 6.xlsx

### Sheet: Sup data 6
A) ST6: C1P1 - C2 - P2
Source of variation	d.f.	Sum of scares	Variance components	Percentage of variation
Among population	2	92.873	1.17077	36.01
Within populations	181	376.632	2.08084	63.99
Total	183	469.505	3.25161
B) ST7: C1P1 - C2 - P2
Source of variation	d.f.	Sum of scares	Variance components	Percentage of variation
Among population	2	74.199	0.59253	21.88
Within populations	209	442.117	2.11539	78.12
Total	211	516.316	2.70792
