## Supplementary material for "Suspicions of two bridgehead invasions of *Xylella fastidiosa* subsp. *multiplex* in France": Sup table: Supplementary Data 7.xlsx

### Sheet: Sup Data 7
A)			Percentage of votes attributed to each scenario
Analyses	Posterior	Best	Sc1	Sc2	Sc3	Sc4	Sc5	Sc6	Sc7	Sc8	Sc9	Sc10	Prior error rate
	probability	scenario
C1P1_C2	0.39 - 0.47	9	11.8 - 20.1	0.3 - 0.7	6.3 - 10.7	6.8 - 13.6	13.5 - 19.8	0.1 - 0.6	4.3 - 7.1	5.4 - 8.5	20.5 - 29.1	8.5 - 14.4	0.66
C1P1_P2	0.38 - 0.47	4 (70%) - 9 (30%)	7.5 - 12.8	0.4 - 1.5	5.9 - 11.1	15.6 - 24.1	10.0 - 17.7	0.3 - 0.8	4.1 - 7.7	11.3 - 15.5	15.0 - 21.7	5.8 - 15.2	0.64 - 0.65
C2_P2	0.34 - 0.42	4 (80%) - 9 (20%)	10.3 - 17.1	1.1 - 2.6	8.1 - 12.1	14.5 - 24.3	8.3 - 13.7	0.4 - 2.1	4.5 - 10.1	9.8 - 15.8	12.5 - 20.4	7.8 - 13.3	0.67
B)		Percentage of vote attributed to each scenario
	Posterior probability	Best	Sc I.1	Sc I.2	Sc I.3	Sc I.4	Sc I.5	Sc I.6	Sc II.7	Sc II.8	Sc II.9	Sc II.10	Sc II.11	Sc II.12	Sc III.I.13	Sc III.I.14	Sc III.I.15
		scenario
	0.26 - 0.37	7	4.5 - 6.7	2.9 - 7.0	2.8 - 5.4	1.8 - 3.3	3.4 - 4.6	2.1 - 3.3	8.5 - 11.3	3.8 - 5.9	4.2 - 6.4	1.4 - 2.6	2.1 - 4.2	1.5 - 3.2	0.9 - 3.0	1.1 - 2.7	0.7 - 2.2
			Sc III.I.16	Sc III.I.17	Sc III.I.18	Sc III.II.19	Sc III.II.20	Sc III.II.21	Sc III.II.22	Sc III.II.23	Sc III.II.24	Sc IV.25	Sc IV.26	Sc IV.27	Sc IV.28	Sc IV.29	Sc IV.30	Prior error rate
			4.0 - 8.8	0.6 - 1.5	2.6 - 5.3	2.3 - 4.1	1.3 - 2.6	2.5 - 4.3	0.8 - 2.4	2.7 - 4.2	1.6 - 2.7	2.2 - 3.7	1.2 - 2.1	3.0 - 6.3	0.9 - 2.4	2.0 - 4.2	3.0 - 4.5	0.72
C)			Percentage of votes attributed to each scenario
Analyses	Posterior	Best	Sc1	Sc2	Sc3	Sc4	Sc5	Sc6	Sc7	Sc8	Sc9	Sc10	Sc11	Sc12	Prior error rate
	probability	scenario
C1P1_C2	0.43 - 0.50	8	0.0-1.2	0.2-2.6	6.2-11.8	16.2-21.4	10.6-15.8	0.2-1.2	8.4-19.4	26.0-34.2	0.2-2.6	6.2-11.0	0.0-0.6	0.0-0.6	0.67 - 0.68
C1P1_P2	0.45 - 0.54	8	0.0-1.0	0.0-1.8	6.2-10.2	13.8-18.6	10.2-15.8	0.0-1.2	10.8-21.2	29.6-41.4	0.2-1.2	8.0-13.0	0.0-0.6	0.0-0.4	0.65 - 0.66
C2_P2	0.43 - 0.52	7 (70%) - 8 (20%)	0.2-1.8	1.0-4.4	10.8-21.0	9.8-18.4	3.8-10.4	1.6-5.0	21.6-29.2	16.6-26.4	0.0-1.2	7.4-13.6	0.0-0.6	0.0-0.6	0.67 - 0.68
D)		scenario
	Posterior	Best	Sc II.7	Sc II.8	Sc II.9	Sc II.10	Sc II.11	Sc II.12	Sc IV.25	Sc IV.26	Sc IV.27	Sc IV.28	Sc IV.29	Sc IV.30	Prior error rate
	probability	scenario
	0.41 - 0.50	1	14.8 - 20.2	6.0 - 10.6	8.2 - 14.4	1.6 - 4.4	6.4 - 12.6	4.8 - 9.0	9.4 - 13.0	2.0 - 3.8	10.0 - 15.8	2.2 - 6.0	4.4 - 7.8	5.0 - 10.8	0.70 - 0.71
