## Supplementary material for "Suspicions of two bridgehead invasions of *Xylella fastidiosa* subsp. *multiplex* in France": Sup table: Supplementary Data 8.xlsx

### Sheet: Sup data 8
Parameters	Parameters name	Priors
Population effective size of the ancestral American population and the unsampled population	NUSA, Nghost	Loguniform [103 - 106]
Population effective size of the French populations	NC1, NC2, NP1, NP2, NC1P1	Loguniform [102 - 104]
Founder event of the French populations	t1, t2, t3, t4	Loguniform [5 - 5x102]
Founder event of the unsampled population	tghost	Loguniform [5x101 - 104]
Duration of the bottleneck	db1, db2, db3, db4	Uniform [0-20]
Population effective size of the French populations at bottleneck time	NbC1, NbC2, NbP1, NbP2,NbC1P1	Uniform [1-102]
Mean mutation rate	Mµmic	Uniform [10-6 - 10-3]
Individual locus mutation rate	M µLoc	Gamma [10-7 - 10-2]
